# Species boundaries and molecular markers for the classification of 16SrI phytoplasmas inferred by genome analysis

**DOI:** 10.1101/2020.01.31.928135

**Authors:** Shu-Ting Cho, Hung-Jui Kung, Weijie Huang, Saskia A. Hogenhout, Chih-Horng Kuo

## Abstract

Phytoplasmas are plant-pathogenic bacteria that impact agriculture worldwide. The commonly adopted classification system for phytoplasmas is based on the restriction fragment length polymorphism (RFLP) analysis of their 16S rRNA genes. With the increased availability of phytoplasma genome sequences, the classification system can now be refined. This work examined 11 strains in the 16SrI group within the genus ‘*Candidatus* Phytoplasma’ and investigated the possible species boundaries. We confirmed that the RFLP classification method is problematic due to intragenomic variation of the 16S rRNA genes and uneven weighing of different nucleotide positions. Importantly, our results based on the molecular phylogeny, differentiations in chromosomal segments and gene content, and divergence in homologous sequences, all supported that these strains may be classified into multiple operational taxonomic units (OTUs) equivalent to species. Strains assigned to the same OTU share >97% genome-wide average nucleotide identity (ANI) and >78% of their protein-coding genes. In comparison, strains assigned to different OTUs share <94% ANI and <75% of their genes. Reduction in homologous recombination between OTUs is one possible explanation for the discontinuity in genome similarities, and these findings supported the proposal that 95% ANI could serve as a cutoff for distinguishing species in bacteria. Additionally, critical examination of these results and the raw sequencing reads led to the identification of one genome that was presumably mis-assembled by combining two sequencing libraries built from phytoplasmas belonging to different OTUs. This finding provided a cautionary tale for working on uncultivated bacteria. Based on the new understanding of phytoplasma divergence and the current genome availability, we developed five molecular markers that could be used for multilocus sequence analysis (MLSA). By selecting markers that are short yet highly informative, and are distributed evenly across the chromosome, these markers provided a cost-effective system that is robust against recombination. Finally, examination of the effector gene distribution further confirmed the rapid gains and losses of these genes, as well as the involvement of potential mobile units (PMUs) in their molecular evolution. Future improvements on the taxon sampling of phytoplasma genomes will allow further expansions of similar analysis, and thus contribute to phytoplasma taxonomy and diagnostics.
