## Supplementary Table S1 for "Species boundaries and molecular markers for the classification of 16SrI phytoplasmas inferred by genome analysis"

### Sheet: 16S
16S rRNA	AYWB_RS01210	AYWB_RS02285	BBA70_01240	BBA70_01245	BBA70_02305	BBA70_02310	BHE82_RS01715	DF280_00470	DF280_01465	EXT02_RS01025	EXT02_RS01755	MBSPM3_RS01090	MBSPM3_RS01800	N747_RS0101640	N747_RS0102495	OL66_RS03360	PAM_RS01500	PAM_RS02975	PLY_r010	PLY_r060
AYWB_RS01210	1539	0.9987	0.998369	1	0.998051	0.996785	0.994152	0.995428	0.994788	0.994788	0.993485	0.994802	0.994152	0.993502	0.993502	0.994802	0.994137	0.99544	0.994083	0.993425
AYWB_RS02285	0.9987	1539	0.995106	1	0.998051	1	0.992853	0.995428	0.993485	0.993485	0.992182	0.993502	0.992853	0.992203	0.992203	0.993502	0.992834	0.994137	0.992768	0.99211
BBA70_01240	0.998369	0.995106	613	0	0	0.995106	0.990212	0.993475	0.991843	0.991843	0.988581	0.991843	0.990212	0.988581	0.990212	0.990212	0.990212	0.991843	0.991763	0.990115
BBA70_01245	1	1	0	476	1	0	0.991579	0.993576	0.991507	0.991507	0.991507	0.991579	0.991579	0.995789	0.995789	0.993684	0.991507	0.993631	0.989201	0.989201
BBA70_02305	0.998051	0.998051	0	1	514	0	0.990253	0.992079	0.990177	0.990177	0.990177	0.990253	0.990253	0.994152	0.994152	0.992203	0.990177	0.992141	0.988024	0.988024
BBA70_02310	0.996785	1	0.995106	0	0	622	0.988746	0.995177	0.990354	0.990354	0.987138	0.990354	0.988746	0.985531	0.987138	0.988746	0.988746	0.990354	0.99026	0.988636
BHE82_RS01715	0.994152	0.992853	0.990212	0.991579	0.990253	0.988746	1539	0.992162	0.998046	0.999349	0.998046	0.99935	0.9987	0.994152	0.994152	0.998051	0.997394	0.998697	0.99737	0.996713
DF280_00470	0.995428	0.995428	0.993475	0.993576	0.992079	0.995177	0.992162	1532	0.992815	0.992815	0.991509	0.992815	0.992162	0.990202	0.990202	0.992815	0.993468	0.993468	0.992768	0.99211
DF280_01465	0.994788	0.993485	0.991843	0.991507	0.990177	0.990354	0.998046	0.992815	1535	0.998697	0.997394	0.998697	0.998046	0.994788	0.994788	0.998697	0.998046	0.999349	0.998028	0.99737
EXT02_RS01025	0.994788	0.993485	0.991843	0.991507	0.990177	0.990354	0.999349	0.992815	0.998697	1535	0.998697	1	0.999349	0.994788	0.994788	0.998697	0.998046	0.999349	0.998028	0.99737
EXT02_RS01755	0.993485	0.992182	0.988581	0.991507	0.990177	0.987138	0.998046	0.991509	0.997394	0.998697	1535	0.998697	0.999349	0.993485	0.993485	0.997394	0.996743	0.998046	0.996713	0.996055
MBSPM3_RS01090	0.994802	0.993502	0.991843	0.991579	0.990253	0.990354	0.99935	0.992815	0.998697	1	0.998697	1539	0.99935	0.994802	0.994802	0.9987	0.998046	0.999349	0.998028	0.99737
MBSPM3_RS01800	0.994152	0.992853	0.990212	0.991579	0.990253	0.988746	0.9987	0.992162	0.998046	0.999349	0.999349	0.99935	1539	0.994152	0.994152	0.998051	0.997394	0.998697	0.99737	0.996713
N747_RS0101640	0.993502	0.992203	0.988581	0.995789	0.994152	0.985531	0.994152	0.990202	0.994788	0.994788	0.993485	0.994802	0.994152	1539	0.997401	0.994802	0.994137	0.99544	0.994083	0.993425
N747_RS0102495	0.993502	0.992203	0.990212	0.995789	0.994152	0.987138	0.994152	0.990202	0.994788	0.994788	0.993485	0.994802	0.994152	0.997401	1539	0.994802	0.994137	0.99544	0.994083	0.993425
OL66_RS03360	0.994802	0.993502	0.990212	0.993684	0.992203	0.988746	0.998051	0.992815	0.998697	0.998697	0.997394	0.9987	0.998051	0.994802	0.994802	1539	0.998046	0.999349	0.998028	0.99737
PAM_RS01500	0.994137	0.992834	0.990212	0.991507	0.990177	0.988746	0.997394	0.993468	0.998046	0.998046	0.996743	0.998046	0.997394	0.994137	0.994137	0.998046	1535	0.998697	0.998028	0.99737
PAM_RS02975	0.99544	0.994137	0.991843	0.993631	0.992141	0.990354	0.998697	0.993468	0.999349	0.999349	0.998046	0.999349	0.998697	0.99544	0.99544	0.999349	0.998697	1535	0.998685	0.998028
PLY_r010	0.994083	0.992768	0.991763	0.989201	0.988024	0.99026	0.99737	0.992768	0.998028	0.998028	0.996713	0.998028	0.99737	0.994083	0.994083	0.998028	0.998028	0.998685	1521	0.999343
PLY_r060	0.993425	0.99211	0.990115	0.989201	0.988024	0.988636	0.996713	0.99211	0.99737	0.99737	0.996055	0.99737	0.996713	0.993425	0.993425	0.99737	0.99737	0.998028	0.999343	1521

### Sheet: cluster_112_dnaD
replication initiation protein DnaD	AYWB	NJAY	WBD	OY-M	OY-V	DY2014	MBSP-M3	De Villa	LD1	CYP	TW1
AYWB	767	1	0.947849	0.915254	0.915254	0.915254	0.915254	0.917862	0.916558	0.915254	0.915254
NJAY	1	767	0.947849	0.915254	0.915254	0.915254	0.915254	0.917862	0.916558	0.915254	0.915254
WBD	0.947849	0.947849	767	0.938722	0.938722	0.938722	0.937419	0.940026	0.938722	0.940026	0.940026
OY-M	0.915254	0.915254	0.938722	767	1	1	0.992177	0.992177	0.992177	0.994785	0.994785
OY-V	0.915254	0.915254	0.938722	1	767	1	0.992177	0.992177	0.992177	0.994785	0.994785
DY2014	0.915254	0.915254	0.938722	1	1	767	0.992177	0.992177	0.992177	0.994785	0.994785
MBSP-M3	0.915254	0.915254	0.937419	0.992177	0.992177	0.992177	767	0.997392	0.997392	0.994785	0.994785
De Villa	0.917862	0.917862	0.940026	0.992177	0.992177	0.992177	0.997392	767	0.997392	0.994785	0.994785
LD1	0.916558	0.916558	0.938722	0.992177	0.992177	0.992177	0.997392	0.997392	767	0.994785	0.994785
CYP	0.915254	0.915254	0.940026	0.994785	0.994785	0.994785	0.994785	0.994785	0.994785	767	1
TW1	0.915254	0.915254	0.940026	0.994785	0.994785	0.994785	0.994785	0.994785	0.994785	1	767

### Sheet: cluster_162_degV
DegV family protein	AYWB	NJAY	WBD	OY-M	OY-V	DY2014	MBSP-M3	De Villa	LD1	CYP	TW1
AYWB	785	1	0.964331	0.951592	0.949045	0.949045	0.950318	0.951592	0.951592	0.947771	0.947771
NJAY	1	784	0.964286	0.951531	0.94898	0.94898	0.950255	0.951531	0.951531	0.947704	0.947704
WBD	0.964331	0.964286	785	0.96051	0.957962	0.957962	0.959236	0.96051	0.96051	0.956688	0.956688
OY-M	0.951592	0.951531	0.96051	785	0.994904	0.994904	0.996178	0.996178	0.997452	0.996178	0.996178
OY-V	0.949045	0.94898	0.957962	0.994904	785	1	0.993631	0.993631	0.994904	0.991083	0.991083
DY2014	0.949045	0.94898	0.957962	0.994904	1	785	0.993631	0.993631	0.994904	0.991083	0.991083
MBSP-M3	0.950318	0.950255	0.959236	0.996178	0.993631	0.993631	785	0.997452	0.998726	0.992357	0.992357
De Villa	0.951592	0.951531	0.96051	0.996178	0.993631	0.993631	0.997452	785	0.998726	0.992357	0.992357
LD1	0.951592	0.951531	0.96051	0.997452	0.994904	0.994904	0.998726	0.998726	785	0.993631	0.993631
CYP	0.947771	0.947704	0.956688	0.996178	0.991083	0.991083	0.992357	0.992357	0.993631	785	1
TW1	0.947771	0.947704	0.956688	0.996178	0.991083	0.991083	0.992357	0.992357	0.993631	1	785

### Sheet: cluster_218_TIGR
TIGR00282 family metallophosphoesterase	AYWB	NJAY	WBD	OY-M	OY-V	DY2014	MBSP-M3	De Villa	LD1	CYP	TW1
AYWB	706	1	0.968839	0.953258	0.954674	0.954674	0.951841	0.950425	0.950425	0.956091	0.956091
NJAY	1	706	0.968839	0.953258	0.954674	0.954674	0.951841	0.950425	0.950425	0.956091	0.956091
WBD	0.968839	0.968839	706	0.966006	0.967422	0.967422	0.964589	0.963173	0.963173	0.968839	0.968839
OY-M	0.953258	0.953258	0.966006	708	0.994334	0.994334	0.992918	0.991501	0.991501	0.997167	0.997167
OY-V	0.954674	0.954674	0.967422	0.994334	706	1	0.992918	0.991501	0.991501	0.997167	0.997167
DY2014	0.954674	0.954674	0.967422	0.994334	1	706	0.992918	0.991501	0.991501	0.997167	0.997167
MBSP-M3	0.951841	0.951841	0.964589	0.992918	0.992918	0.992918	706	0.998584	0.998584	0.995751	0.995751
De Villa	0.950425	0.950425	0.963173	0.991501	0.991501	0.991501	0.998584	706	0.997167	0.994334	0.994334
LD1	0.950425	0.950425	0.963173	0.991501	0.991501	0.991501	0.998584	0.997167	706	0.994334	0.994334
CYP	0.956091	0.956091	0.968839	0.997167	0.997167	0.997167	0.995751	0.994334	0.994334	706	1
TW1	0.956091	0.956091	0.968839	0.997167	0.997167	0.997167	0.995751	0.994334	0.994334	1	706

### Sheet: cluster_266_secY
preprotein translocase subunit SecY	AYWB	NJAY	WBD	OY-M	OY-V	DY2014	MBSP-M3	De Villa	LD1	CYP	TW1
AYWB	711	1	0.957806	0.936709	0.935302	0.935302	0.936709	0.936709	0.935302	0.940928	0.940928
NJAY	1	710	0.959155	0.938028	0.93662	0.93662	0.938028	0.938028	0.93662	0.942254	0.942254
WBD	0.957806	0.959155	711	0.939522	0.938115	0.938115	0.939522	0.936709	0.935302	0.940928	0.940928
OY-M	0.936709	0.938028	0.939522	711	0.998594	0.998594	0.988748	0.990155	0.988748	0.994374	0.992968
OY-V	0.935302	0.93662	0.938115	0.998594	711	1	0.987342	0.988748	0.987342	0.992968	0.991561
DY2014	0.935302	0.93662	0.938115	0.998594	1	711	0.987342	0.988748	0.987342	0.992968	0.991561
MBSP-M3	0.936709	0.938028	0.939522	0.988748	0.987342	0.987342	711	0.992968	0.991561	0.988748	0.987342
De Villa	0.936709	0.938028	0.936709	0.990155	0.988748	0.988748	0.992968	711	0.995781	0.990155	0.988748
LD1	0.935302	0.93662	0.935302	0.988748	0.987342	0.987342	0.991561	0.995781	711	0.988748	0.987342
CYP	0.940928	0.942254	0.940928	0.994374	0.992968	0.992968	0.988748	0.990155	0.988748	711	0.998594
TW1	0.940928	0.942254	0.940928	0.992968	0.991561	0.991561	0.987342	0.988748	0.987342	0.998594	711

### Sheet: cluster_342_rluA
RluA family pseudouridine synthase	AYWB	NJAY	WBD	OY-M	OY-V	DY2014	MBSP-M3	De Villa	LD1	CYP	TW1
AYWB	778	1	0.949871	0.928021	0.92545	0.92545	0.924165	0.924165	0.92545	0.926735	0.92545
NJAY	1	778	0.949871	0.928021	0.92545	0.92545	0.924165	0.924165	0.92545	0.926735	0.92545
WBD	0.949871	0.949871	778	0.935733	0.935733	0.935733	0.931877	0.931877	0.934447	0.934447	0.933162
OY-M	0.928021	0.928021	0.935733	778	0.994859	0.994859	0.993573	0.993573	0.993573	0.998715	0.997429
OY-V	0.92545	0.92545	0.935733	0.994859	778	1	0.991003	0.991003	0.991003	0.993573	0.992288
DY2014	0.92545	0.92545	0.935733	0.994859	1	778	0.991003	0.991003	0.991003	0.993573	0.992288
MBSP-M3	0.924165	0.924165	0.931877	0.993573	0.991003	0.991003	778	0.997429	0.997429	0.992288	0.991003
De Villa	0.924165	0.924165	0.931877	0.993573	0.991003	0.991003	0.997429	778	0.994859	0.992288	0.991003
LD1	0.92545	0.92545	0.934447	0.993573	0.991003	0.991003	0.997429	0.994859	778	0.992288	0.991003
CYP	0.926735	0.926735	0.934447	0.998715	0.993573	0.993573	0.992288	0.992288	0.992288	778	0.998715
TW1	0.92545	0.92545	0.933162	0.997429	0.992288	0.992288	0.991003	0.991003	0.991003	0.998715	778

### Sheet: concat
concat	AYWB	NJAY	WBD	OY-M	OY-V	DY2014	MBSP-M3	De Villa	LD1	CYP	TW1
AYWB	4993	0.99978	0.966353	0.951132	0.935682	0.950531	0.95033	0.950731	0.950531	0.951332	0.951132
NJAY	0.99978	4540	0.963656	0.946256	0.935915	0.945595	0.945374	0.945815	0.945595	0.946476	0.946256
WBD	0.966353	0.963656	4993	0.959343	0.947425	0.959143	0.958342	0.958342	0.958342	0.959343	0.959143
OY-M	0.951132	0.946256	0.959343	4993	0.996531	0.997196	0.994392	0.994392	0.994392	0.996796	0.996395
OY-V	0.935682	0.935915	0.947425	0.996531	3747	1	0.99146	0.99146	0.99146	0.993862	0.993328
DY2014	0.950531	0.945595	0.959143	0.997196	1	4993	0.993591	0.993591	0.993591	0.995193	0.994793
MBSP-M3	0.95033	0.945374	0.958342	0.994392	0.99146	0.993591	4993	0.997597	0.997597	0.994392	0.993992
De Villa	0.950731	0.945815	0.958342	0.994392	0.99146	0.993591	0.997597	4993	0.997597	0.994392	0.993992
LD1	0.950531	0.945595	0.958342	0.994392	0.99146	0.993591	0.997597	0.997597	4993	0.994392	0.993992
CYP	0.951332	0.946476	0.959343	0.996796	0.993862	0.995193	0.994392	0.994392	0.994392	4993	0.999199
TW1	0.951132	0.946256	0.959143	0.996395	0.993328	0.994793	0.993992	0.993992	0.993992	0.999199	4993
