## Supplementary Table S2 for "Species boundaries and molecular markers for the classification of 16SrI phytoplasmas inferred by genome analysis"

### Sheet: Sheet1
Cluster_id	Locus_tag_AYWB	Accession	Start	End	Length	Strand	Gene	Product	Locus_tag_MBSP-M3	Ka/Ks	Ka	Ks
96	AYWB_RS00005	NC_007716	1	1515	1515	1	NA	chromosomal replication initiator protein DnaA	MBSPM3_RS00005	0.0933	0.0344	0.3689
97	AYWB_RS00010	NC_007716	1709	2845	1137	1	NA	DNA polymerase III subunit beta	MBSPM3_RS00010	0.1573	0.0197	0.1252
98	AYWB_RS00015	NC_007716	3331	3618	288	1	NA	30S ribosomal protein S6	MBSPM3_RS00065	0.206	0.0262	0.1272
99	AYWB_RS00025	NC_007716	4082	4321	240	1	NA	30S ribosomal protein S18	MBSPM3_RS00075	0.0358	0.0049	0.137
100	AYWB_RS00030	NC_007716	4415	6964	2550	1	NA	50S ribosomal protein L9	MBSPM3_RS00080	0.0958	0.0163	0.1702
101	AYWB_RS00035	NC_007716	6961	8304	1344	1	dnaB	replicative DNA helicase	MBSPM3_RS00085	0.0883	0.0251	0.2843
102	AYWB_RS00040	NC_007716	8371	9426	1056	1	NA	peptide chain release factor 1	MBSPM3_RS00090	0.1055	0.0259	0.2455
103	AYWB_RS00045	NC_007716	9511	10101	591	1	NA	threonylcarbamoyl-AMP synthase	MBSPM3_RS00095	0.1857	0.0321	0.1729
104	AYWB_RS00050	NC_007716	10110	11081	972	-1	NA	DNA polymerase III subunit delta	MBSPM3_RS00100	0.4097	0.0585	0.1428
105	AYWB_RS00055	NC_007716	11337	11927	591	1	NA	YihA family ribosome biogenesis GTP-binding protein	MBSPM3_RS00105	0.1773	0.0349	0.1968
106	AYWB_RS00060	NC_007716	12105	14735	2631	1	NA	valine--tRNA ligase	MBSPM3_RS00110	0.1424	0.0343	0.2409
107	AYWB_RS00075	NC_007716	17303	18148	846	1	NA	energy-coupling factor transporter transmembrane protein EcfT	MBSPM3_RS00125	0.1598	0.0381	0.2384
108	AYWB_RS00085	NC_007716	21652	22065	414	1	NA	Hsp20/alpha crystallin family protein	MBSPM3_RS00175	0.0402	0.0184	0.4576
109	AYWB_RS00130	NC_007716	37753	38157	405	1	NA	large conductance mechanosensitive channel protein MscL	MBSPM3_RS00305	0.5321	0.0415	0.078
110	AYWB_RS00135	NC_007716	38354	40078	1725	1	NA	ABC transporter ATP-binding protein	MBSPM3_RS00310	0.0654	0.0189	0.289
111	AYWB_RS00140	NC_007716	40075	41868	1794	1	NA	ABC transporter ATP-binding protein	MBSPM3_RS00315	0.1158	0.0248	0.2142
112	AYWB_RS00220	NC_007716	58057	59229	1173	1	NA	NADP-dependent malic enzyme	MBSPM3_RS00320	0.0952	0.0157	0.165
113	AYWB_RS00225	NC_007716	59226	60761	1536	1	NA	malate:citrate symporter	MBSPM3_RS00325	0.1109	0.0363	0.3272
114	AYWB_RS00230	NC_007716	61363	62010	648	1	NA	CDP-diacylglycerol--glycerol-3-phosphate 3-phosphatidyltransferase	MBSPM3_RS00330	0.0413	0.0107	0.2593
115	AYWB_RS00235	NC_007716	62896	64539	1644	-1	NA	DEAD/DEAH box helicase	MBSPM3_RS00340	0.1157	0.0218	0.1884
116	AYWB_RS00240	NC_007716	65103	65735	633	-1	NA	hypothetical protein	MBSPM3_RS00375	0.7709	0.1309	0.1698
117	AYWB_RS00260	NC_007716	69688	70413	726	1	NA	nucleotide exchange factor GrpE	MBSPM3_RS00390	0.2423	0.0522	0.2154
118	AYWB_RS00270	NC_007716	72363	73430	1068	1	NA	molecular chaperone DnaJ	MBSPM3_RS00400	0.0971	0.0203	0.209
119	AYWB_RS00275	NC_007716	74815	75885	1071	1	NA	signal recognition particle-docking protein FtsY	MBSPM3_RS00415	0.1249	0.0267	0.2137
120	AYWB_RS00280	NC_007716	75981	77351	1371	1	NA	signal recognition particle protein	MBSPM3_RS00420	0.1205	0.0263	0.2183
121	AYWB_RS00290	NC_007716	80198	81028	831	1	NA	DNA-formamidopyrimidine glycosylase	MBSPM3_RS00440	0.0594	0.0162	0.2729
122	AYWB_RS00295	NC_007716	81084	82277	1194	1	dnaD	replication initiation protein DnaD	MBSPM3_RS00445	0.1841	0.0437	0.2374
123	AYWB_RS00300	NC_007716	82362	83180	819	1	NA	DNA replication protein	MBSPM3_RS00450	0.1708	0.0286	0.1674
124	AYWB_RS00305	NC_007716	83961	84185	225	-1	NA	cold shock domain-containing protein	MBSPM3_RS00460	0.2133	0.0167	0.0783
125	AYWB_RS00425	NC_007716	104499	105713	1215	-1	NA	ABC transporter substrate-binding protein	MBSPM3_RS00500	0.2988	0.0625	0.2092
126	AYWB_RS00430	NC_007716	105732	106571	840	-1	NA	ABC transporter permease	MBSPM3_RS00505	0.2345	0.0475	0.2026
127	AYWB_RS00435	NC_007716	106612	107460	849	-1	NA	ABC transporter permease	MBSPM3_RS00510	0.1771	0.0227	0.1282
128	AYWB_RS00440	NC_007716	107454	108707	1254	-1	NA	ABC transporter ATP-binding protein	MBSPM3_RS00515	0.0831	0.0171	0.2057
129	AYWB_RS00445	NC_007716	109287	111041	1755	1	NA	AAA family ATPase	MBSPM3_RS00520	0.4264	0.0649	0.1522
130	AYWB_RS00450	NC_007716	114437	116161	1725	1	NA	ribonuclease J	MBSPM3_RS00570	0.0808	0.0154	0.1907
131	AYWB_RS00455	NC_007716	116435	117298	864	1	NA	DegV family protein	MBSPM3_RS00575	0.101	0.0231	0.2288
132	AYWB_RS00480	NC_007716	118135	118953	819	-1	NA	HAD-IIB family hydrolase	MBSPM3_RS00600	0.1741	0.0373	0.2143
133	AYWB_RS00485	NC_007716	119147	120838	1692	1	NA	ribonuclease J	MBSPM3_RS00605	0.0635	0.0137	0.2159
134	AYWB_RS00490	NC_007716	122118	123110	993	1	NA	ribonuclease HIII	MBSPM3_RS00615	0.406	0.0622	0.1532
135	AYWB_RS00495	NC_007716	123176	123595	420	1	NA	HIT family protein	MBSPM3_RS00620	0.1159	0.0213	0.1838
136	AYWB_RS00500	NC_007716	124913	125356	444	-1	NA	SAM-dependent methyltransferase	MBSPM3_RS00625	0.1108	0.0193	0.1742
137	AYWB_RS00505	NC_007716	125358	126755	1398	-1	NA	RNA polymerase sigma factor RpoD	MBSPM3_RS00630	0.1083	0.0254	0.2345
138	AYWB_RS00510	NC_007716	126836	128650	1815	-1	NA	DNA primase	MBSPM3_RS00635	0.2408	0.0533	0.2213
139	AYWB_RS00515	NC_007716	128660	130018	1359	-1	NA	glycine--tRNA ligase	MBSPM3_RS00640	0.1724	0.0356	0.2065
140	AYWB_RS00520	NC_007716	130128	131015	888	-1	NA	GTPase Era	MBSPM3_RS00645	0.1149	0.0228	0.1984
141	AYWB_RS00525	NC_007716	131112	131552	441	-1	NA	rRNA maturation RNase YbeY	MBSPM3_RS00650	0.1207	0.0307	0.2543
142	AYWB_RS00535	NC_007716	132166	132738	573	-1	NA	endonuclease	MBSPM3_RS00660	0.5429	0.0443	0.0816
143	AYWB_RS00540	NC_007716	132749	132961	213	-1	NA	hypothetical protein	MBSPM3_RS00665	0.3168	0.0192	0.0606
144	AYWB_RS00545	NC_007716	133071	135326	2256	-1	NA	ATP-dependent DNA helicase	MBSPM3_RS00670	0.3003	0.0569	0.1895
145	AYWB_RS00550	NC_007716	135433	137100	1668	-1	NA	glutamine--tRNA ligase	MBSPM3_RS00675	0.117	0.0298	0.2547
146	AYWB_RS00560	NC_007716	140669	140953	285	1	NA	DNA-binding protein	MBSPM3_RS00725	0.0514	0.0124	0.2413
147	AYWB_RS00565	NC_007716	141029	141538	510	1	NA	DNA-directed RNA polymerase subunit delta	MBSPM3_RS00730	0.3264	0.0471	0.1443
148	AYWB_RS00570	NC_007716	141714	142448	735	1	NA	phosphatidylserine synthase	MBSPM3_RS00735	0.2146	0.0387	0.1803
149	AYWB_RS00575	NC_007716	142461	143462	1002	1	NA	phosphatidylserine decarboxylase	MBSPM3_RS00740	0.0883	0.0282	0.3195
150	AYWB_RS00580	NC_007716	143455	145065	1611	1	pyrG	CTP synthase	MBSPM3_RS00745	0.0739	0.0198	0.2678
151	AYWB_RS00615	NC_007716	151673	153163	1491	1	NA	lysine--tRNA ligase	MBSPM3_RS00870	0.1401	0.0276	0.197
152	AYWB_RS00630	NC_007716	156908	157261	354	1	NA	hypothetical protein	MBSPM3_RS00830	0.3123	0.0421	0.1348
153	AYWB_RS00635	NC_007716	157330	158361	1032	1	NA	phenylalanine--tRNA ligase subunit alpha	MBSPM3_RS00825	0.1794	0.0447	0.2491
154	AYWB_RS00640	NC_007716	158348	160816	2469	1	NA	phenylalanine--tRNA ligase subunit beta	MBSPM3_RS00820	0.2411	0.0467	0.1937
155	AYWB_RS00650	NC_007716	163006	164097	1092	1	NA	pyruvate dehydrogenase (acetyl-transferring) E1 component subunit alpha	MBSPM3_RS00810	0.1013	0.0127	0.1254
156	AYWB_RS00655	NC_007716	164100	165074	975	1	NA	alpha-ketoacid dehydrogenase subunit beta	MBSPM3_RS00805	0.0425	0.009	0.2117
157	AYWB_RS00665	NC_007716	166541	167914	1374	1	NA	dihydrolipoyl dehydrogenase	MBSPM3_RS00795	0.0929	0.0243	0.2615
158	AYWB_RS00670	NC_007716	168348	169115	768	1	NA	TatD family deoxyribonuclease	MBSPM3_RS00780	0.1901	0.0219	0.1152
159	AYWB_RS00675	NC_007716	169208	169546	339	-1	NA	hypothetical protein	MBSPM3_RS00775	0.2099	0.028	0.1334
160	AYWB_RS00680	NC_007716	170186	171274	1089	1	NA	phosphate acyltransferase PlsX	MBSPM3_RS00765	0.1552	0.0394	0.2539
161	AYWB_RS00685	NC_007716	171280	171993	714	1	NA	ribonuclease III	MBSPM3_RS00760	0.1518	0.0265	0.1746
162	AYWB_RS00690	NC_007716	172013	172627	615	1	NA	DNA replication protein	MBSPM3_RS00755	0.0804	0.017	0.2114
163	AYWB_RS00695	NC_007716	172755	173219	465	1	NA	hypothetical protein	MBSPM3_RS00750	0.427	0.0942	0.2206
164	AYWB_RS00785	NC_007716	189481	189693	213	-1	NA	hypothetical protein	MBSPM3_RS01195	0.1648	0.035	0.2124
165	AYWB_RS00790	NC_007716	190085	190663	579	1	NA	hypothetical protein	MBSPM3_RS01190	0.4434	0.4416	0.996
169	AYWB_RS01120	NC_007716	248691	249287	597	1	NA	30S ribosomal protein S4	MBSPM3_RS00935	0.0968	0.012	0.124
170	AYWB_RS01125	NC_007716	249659	252328	2670	1	NA	magnesium-translocating P-type ATPase	MBSPM3_RS00940	0.0846	0.0221	0.2611
171	AYWB_RS01130	NC_007716	252506	253297	792	1	NA	hypothetical protein	MBSPM3_RS00945	0.0722	0.0145	0.2008
172	AYWB_RS01135	NC_007716	253401	254267	867	1	degV	DegV family protein	MBSPM3_RS00950	0.0592	0.0133	0.2248
173	AYWB_RS01140	NC_007716	254470	255069	600	1	NA	hypothetical protein	MBSPM3_RS00955	0.7553	0.0676	0.0895
174	AYWB_RS01145	NC_007716	255366	256184	819	1	NA	pseudo: dihydropteroate synthase	MBSPM3_RS00960	NA	NA	NA
175	AYWB_RS01155	NC_007716	256611	256868	258	1	NA	2-amino-4-hydroxy-6- hydroxymethyldihydropteridine diphosphokinase	MBSPM3_RS00970	0.3718	0.0683	0.1837
176	AYWB_RS01160	NC_007716	257130	257954	825	1	NA	tRNA (adenosine(37)-N6)-threonylcarbamoyltransferase complex transferase subunit TsaD	MBSPM3_RS00975	0.108	0.0341	0.3157
177	AYWB_RS01165	NC_007716	258896	259486	591	-1	NA	tRNA (adenosine(37)-N6)-threonylcarbamoyltransferase complex dimerization subunit type 1 TsaB	MBSPM3_RS01010	0.39	0.0454	0.1164
178	AYWB_RS01170	NC_007716	259578	260066	489	-1	NA	tRNA (adenosine(37)-N6)-threonylcarbamoyltransferase complex ATPase subunit type 1 TsaE	MBSPM3_RS01015	0.227	0.0399	0.1758
179	AYWB_RS01180	NC_007716	262763	264778	2016	-1	NA	type IIA DNA topoisomerase subunit B	MBSPM3_RS01025	0.0841	0.0169	0.201
180	AYWB_RS01285	NC_007716	277932	278666	735	-1	NA	ABC transporter permease subunit	MBSPM3_RS01170	0.2984	0.1912	0.6407
181	AYWB_RS01290	NC_007716	278669	279544	876	-1	NA	transporter substrate-binding domain-containing protein	MBSPM3_RS01175	0.1995	0.2891	1.4491
182	AYWB_RS01295	NC_007716	279732	280478	747	-1	glnQ	amino acid ABC transporter ATP-binding protein	MBSPM3_RS01180	0.1079	0.0271	0.2512
183	AYWB_RS01300	NC_007716	280471	281172	702	-1	NA	ABC transporter permease subunit	MBSPM3_RS01185	0.527	0.1082	0.2053
184	AYWB_RS01450	NC_007716	312356	313042	687	-1	NA	DUF2963 domain-containing protein	MBSPM3_RS01205	0.4693	0.062	0.1321
185	AYWB_RS01475	NC_007716	316503	317012	510	1	NA	NUDIX hydrolase	MBSPM3_RS01245	0.368	0.0198	0.0538
186	AYWB_RS01490	NC_007716	320029	321141	1113	1	NA	peptide chain release factor 2	MBSPM3_RS01255	0.08	0.0223	0.2786
187	AYWB_RS01495	NC_007716	321585	321848	264	1	NA	30S ribosomal protein S16	MBSPM3_RS01260	0.119	0.0176	0.1479
188	AYWB_RS01500	NC_007716	321907	322635	729	1	NA	tRNA (guanosine(37)-N1)-methyltransferase TrmD	MBSPM3_RS01265	0.1192	0.026	0.2182
189	AYWB_RS01505	NC_007716	322678	323034	357	1	NA	50S ribosomal protein L19	MBSPM3_RS01270	0.0562	0.0102	0.1815
190	AYWB_RS01510	NC_007716	323036	324277	1242	1	NA	tyrosine--tRNA ligase	MBSPM3_RS01275	0.1298	0.0271	0.2088
191	AYWB_RS01515	NC_007716	324355	325575	1221	1	NA	aminotransferase class V-fold PLP-dependent enzyme	MBSPM3_RS01280	0.1303	0.03	0.2303
192	AYWB_RS01520	NC_007716	325577	326020	444	1	NA	SUF system NifU family Fe-S cluster assembly protein	MBSPM3_RS01285	0.2487	0.0438	0.1761
193	AYWB_RS01525	NC_007716	326074	327078	1005	-1	NA	tryptophan--tRNA ligase	MBSPM3_RS01290	0.1394	0.0308	0.2209
194	AYWB_RS01550	NC_007716	335373	337046	1674	-1	NA	arginine--tRNA ligase	MBSPM3_RS01315	0.2259	0.0351	0.1554
195	AYWB_RS01555	NC_007716	337721	338599	879	-1	NA	deoxyribonuclease IV	MBSPM3_RS01320	0.1999	0.0314	0.1571
196	AYWB_RS01580	NC_007716	344300	345319	1020	1	NA	DNA-binding protein WhiA	MBSPM3_RS01405	0.123	0.0356	0.2895
197	AYWB_RS01585	NC_007716	345316	345696	381	1	NA	holo-[acyl-carrier-protein] synthase	MBSPM3_RS01400	0.3539	0.0521	0.1472
198	AYWB_RS01590	NC_007716	345845	347188	1344	1	NA	NADH oxidase	MBSPM3_RS01395	0.0773	0.0149	0.1928
199	AYWB_RS01595	NC_007716	347369	347977	609	1	NA	superoxide dismutase	MBSPM3_RS01390	0.1434	0.0415	0.2895
200	AYWB_RS01600	NC_007716	347984	348400	417	1	NA	transcription termination factor NusB	MBSPM3_RS01385	0.1688	0.0363	0.2151
201	AYWB_RS01605	NC_007716	348815	349672	858	1	NA	hypothetical protein	MBSPM3_RS01380	0.5846	0.0639	0.1093
202	AYWB_RS01610	NC_007716	350050	351867	1818	1	NA	elongation factor 4	MBSPM3_RS01375	0.0438	0.0097	0.2215
203	AYWB_RS01615	NC_007716	352698	354077	1380	1	NA	TldD/PmbA family protein	MBSPM3_RS01370	0.0856	0.0243	0.2839
204	AYWB_RS01620	NC_007716	354074	355450	1377	1	NA	TldD/PmbA family protein	MBSPM3_RS01365	0.1619	0.0405	0.2502
205	AYWB_RS01625	NC_007716	355580	357955	2376	-1	NA	Lon protease	MBSPM3_RS01360	0.0775	0.0182	0.2347
206	AYWB_RS01630	NC_007716	358039	359334	1296	-1	NA	trigger factor	MBSPM3_RS01355	0.3366	0.0554	0.1646
207	AYWB_RS01635	NC_007716	359940	362858	2919	-1	NA	excinuclease ABC subunit UvrA	MBSPM3_RS01350	0.077	0.0222	0.2883
208	AYWB_RS01890	NC_007716	406474	407079	606	1	NA	nitroreductase family protein	MBSPM3_RS01420	0.1986	0.041	0.2064
209	AYWB_RS01895	NC_007716	408194	409963	1770	1	NA	excinuclease ABC subunit UvrC	MBSPM3_RS01440	0.1821	0.0351	0.1927
210	AYWB_RS01900	NC_007716	410082	412085	2004	1	NA	excinuclease ABC subunit UvrB	MBSPM3_RS01445	0.1222	0.0261	0.2135
211	AYWB_RS01960	NC_007716	423992	425008	1017	1	NA	lipoate--protein ligase	MBSPM3_RS01450	0.0878	0.0181	0.2061
212	AYWB_RS01965	NC_007716	425092	425775	684	1	NA	ECF transporter S component	MBSPM3_RS01455	0.2893	0.0458	0.1583
213	AYWB_RS01970	NC_007716	425903	427156	1254	1	NA	AAA family ATPase	MBSPM3_RS01460	0.3079	0.0432	0.1403
214	AYWB_RS01975	NC_007716	427223	428575	1353	-1	NA	methyltransferase domain-containing protein	MBSPM3_RS01465	0.4014	0.0556	0.1385
217	AYWB_RS02020	NC_007716	435183	435398	216	1	NA	YneF family protein	MBSPM3_RS01505	0.2019	0.0305	0.1511
218	AYWB_RS02105	NC_007716	455542	457485	1944	-1	NA	type I DNA topoisomerase	MBSPM3_RS01615	0.0677	0.0289	0.4268
219	AYWB_RS02110	NC_007716	457531	458467	937	-1	NA	pseudo: ribosome biogenesis GTPase YlqF	MBSPM3_RS01620	NA	NA	NA
220	AYWB_RS02115	NC_007716	458497	459261	765	-1	NA	hypothetical protein	MBSPM3_RS01625	0.3481	0.037	0.1063
221	AYWB_RS02120	NC_007716	459480	460049	570	-1	NA	elongation factor P	MBSPM3_RS01630	0.1408	0.0149	0.1058
222	AYWB_RS02125	NC_007716	460102	460977	876	-1	NA	tRNA (adenosine(37)-N6)-dimethylallyltransferase MiaA	MBSPM3_RS01635	0.1958	0.0268	0.1369
223	AYWB_RS02130	NC_007716	461146	461907	762	-1	NA	TIGR00282 family metallophosphoesterase	MBSPM3_RS01640	0.0365	0.013	0.3557
224	AYWB_RS02135	NC_007716	461932	463518	1587	-1	NA	ribonuclease Y	MBSPM3_RS01645	0.1121	0.0186	0.1659
225	AYWB_RS02145	NC_007716	464582	465667	1086	-1	NA	DNA recombination protein RmuC	MBSPM3_RS01655	0.2099	0.0296	0.141
226	AYWB_RS02155	NC_007716	466524	467219	696	1	NA	hypothetical protein	MBSPM3_RS01670	0.2475	0.0566	0.2287
227	AYWB_RS02165	NC_007716	469126	469764	639	1	NA	16S rRNA (guanine(527)-N(7))-methyltransferase RsmG	MBSPM3_RS01680	0.3958	0.0414	0.1046
228	AYWB_RS02170	NC_007716	469812	470600	789	-1	NA	Bax inhibitor-1/YccA family protein	MBSPM3_RS01685	0.1411	0.0297	0.2105
229	AYWB_RS02180	NC_007716	470965	472149	1185	-1	tuf	elongation factor Tu	MBSPM3_RS01695	0.029	0.0052	0.1791
230	AYWB_RS02185	NC_007716	472284	474350	2067	-1	NA	elongation factor G	MBSPM3_RS01700	0.0517	0.0077	0.1489
231	AYWB_RS02190	NC_007716	474377	474847	471	-1	NA	30S ribosomal protein S7	MBSPM3_RS01705	0.1528	0.0257	0.1682
232	AYWB_RS02195	NC_007716	474918	475337	420	-1	NA	30S ribosomal protein S12	MBSPM3_RS01710	0.0199	0.0058	0.292
233	AYWB_RS02200	NC_007716	475358	479419	4062	-1	NA	DNA-directed RNA polymerase subunit beta'	MBSPM3_RS01715	0.0406	0.0094	0.2317
234	AYWB_RS02205	NC_007716	479423	483244	3822	-1	NA	DNA-directed RNA polymerase subunit beta	MBSPM3_RS01720	0.0436	0.01	0.2293
235	AYWB_RS02210	NC_007716	483410	483787	378	-1	NA	50S ribosomal protein L7/L12	MBSPM3_RS01725	0.1238	0.0199	0.1607
236	AYWB_RS02215	NC_007716	483832	484341	510	-1	NA	50S ribosomal protein L10	MBSPM3_RS01730	0.2986	0.0442	0.148
237	AYWB_RS02220	NC_007716	484380	485072	693	-1	NA	50S ribosomal protein L1	MBSPM3_RS01735	0.0723	0.0144	0.1992
238	AYWB_RS02225	NC_007716	485161	485586	426	-1	NA	50S ribosomal protein L11	MBSPM3_RS01740	0.0395	0.0086	0.2178
239	AYWB_RS02230	NC_007716	485785	486363	579	-1	NA	transcription termination/antitermination factor NusG	MBSPM3_RS01745	0.2023	0.0372	0.1839
240	AYWB_RS02235	NC_007716	486386	486796	411	-1	NA	preprotein translocase subunit SecE	MBSPM3_RS01750	1.3683	0.0535	0.0391
241	AYWB_RS02240	NC_007716	486814	486960	147	-1	NA	50S ribosomal protein L33	MBSPM3_RS01755	0.0486	0.0085	0.1748
242	AYWB_RS02245	NC_007716	487231	487938	708	-1	NA	23S rRNA (guanosine(2251)-2'-O)-methyltransferase RlmB	MBSPM3_RS01760	0.1079	0.0208	0.1928
243	AYWB_RS02250	NC_007716	487944	490391	2448	-1	NA	HAD family hydrolase	MBSPM3_RS01765	0.212	0.0352	0.166
244	AYWB_RS02255	NC_007716	490475	492622	2148	-1	NA	polyribonucleotide nucleotidyltransferase	MBSPM3_RS01770	0.116	0.0234	0.2017
245	AYWB_RS02295	NC_007716	498380	499921	1542	-1	NA	membrane protein insertase YidC	MBSPM3_RS01810	0.3608	0.0752	0.2084
246	AYWB_RS02300	NC_007716	499940	500287	348	-1	NA	ribonuclease P protein component	MBSPM3_RS01815	0.2522	0.0458	0.1816
247	AYWB_RS02305	NC_007716	500470	500604	135	-1	NA	50S ribosomal protein L34	MBSPM3_RS01820	0.0689	0.0175	0.2539
248	AYWB_RS02330	NC_007716	504112	504261	150	-1	NA	50S ribosomal protein L33	MBSPM3_RS01845	0.0832	0.0081	0.0973
249	AYWB_RS02335	NC_007716	504347	505312	966	-1	NA	hypothetical protein	MBSPM3_RS01850	0.2338	0.0403	0.1724
250	AYWB_RS02340	NC_007716	505405	505623	219	-1	NA	hypothetical protein	MBSPM3_RS01855	0.5828	0.0482	0.0827
251	AYWB_RS02345	NC_007716	505695	506015	321	-1	NA	HU family DNA-binding protein	MBSPM3_RS01860	0.8808	0.13	0.1476
252	AYWB_RS02350	NC_007716	506166	507155	990	-1	NA	NAD(P)-dependent glycerol-3-phosphate dehydrogenase	MBSPM3_RS01865	0.1223	0.029	0.2371
253	AYWB_RS02355	NC_007716	507360	508799	1440	-1	NA	ribosome biogenesis GTPase Der	MBSPM3_RS01870	0.1345	0.0304	0.226
254	AYWB_RS02360	NC_007716	508800	509465	666	-1	NA	(d)CMP kinase	MBSPM3_RS01875	0.1657	0.0276	0.1666
255	AYWB_RS02365	NC_007716	509513	510250	738	-1	NA	rRNA pseudouridine synthase	MBSPM3_RS01880	0.1691	0.0218	0.1289
256	AYWB_RS02370	NC_007716	510361	511212	852	-1	NA	tRNA pseudouridine(55) synthase TruB	MBSPM3_RS01885	0.1935	0.0311	0.1607
257	AYWB_RS02375	NC_007716	511246	511566	321	-1	NA	thioredoxin family protein	MBSPM3_RS01890	0.2081	0.032	0.1538
258	AYWB_RS02395	NC_007716	513112	514674	1563	-1	NA	methionine--tRNA ligase	MBSPM3_RS01910	0.1478	0.0351	0.2375
259	AYWB_RS02400	NC_007716	514760	515617	858	-1	NA	16S rRNA (cytidine(1402)-2'-O)-methyltransferase	MBSPM3_RS01915	0.0996	0.0227	0.2278
260	AYWB_RS02405	NC_007716	515702	516688	987	-1	NA	DNA polymerase III subunit delta'	MBSPM3_RS01920	0.3394	0.0578	0.1703
261	AYWB_RS02410	NC_007716	516685	517308	624	-1	NA	dTMP kinase	MBSPM3_RS01925	0.0538	0.0188	0.3496
262	AYWB_RS02415	NC_007716	517356	518087	732	-1	NA	tRNA pseudouridine(38-40) synthase TruA	MBSPM3_RS01930	0.0909	0.0218	0.2399
263	AYWB_RS02420	NC_007716	518258	518614	357	-1	NA	50S ribosomal protein L17	MBSPM3_RS01935	0.103	0.0101	0.0981
264	AYWB_RS02425	NC_007716	518658	519650	993	-1	NA	DNA-directed RNA polymerase subunit alpha	MBSPM3_RS01940	0.0393	0.0101	0.2573
265	AYWB_RS02430	NC_007716	519681	520067	387	-1	NA	30S ribosomal protein S11	MBSPM3_RS01945	0.0206	0.0032	0.155
266	AYWB_RS02435	NC_007716	520095	520475	381	-1	NA	30S ribosomal protein S13	MBSPM3_RS01950	0.0341	0.007	0.205
267	AYWB_RS02440	NC_007716	520488	520604	117	-1	NA	50S ribosomal protein L36	MBSPM3_RS01955	0	0	0.1831
268	AYWB_RS02445	NC_007716	520617	520853	237	-1	NA	translation initiation factor IF-1	MBSPM3_RS01960	0.2583	0.0109	0.0422
269	AYWB_RS02450	NC_007716	520933	521676	744	-1	NA	type I methionyl aminopeptidase	MBSPM3_RS01965	0.1018	0.021	0.2062
270	AYWB_RS02455	NC_007716	521673	522326	654	-1	NA	adenylate kinase	MBSPM3_RS01970	0.1584	0.0245	0.1547
271	AYWB_RS02460	NC_007716	522345	523586	1242	-1	secY	preprotein translocase subunit SecY	MBSPM3_RS01975	0.2307	0.0349	0.1513
272	AYWB_RS02465	NC_007716	523589	524026	438	-1	NA	50S ribosomal protein L15	MBSPM3_RS01980	0.0664	0.0159	0.2393
273	AYWB_RS02470	NC_007716	524026	524223	198	-1	NA	50S ribosomal protein L30	MBSPM3_RS01985	0.1008	0.0132	0.131
274	AYWB_RS02475	NC_007716	524220	524735	516	-1	NA	30S ribosomal protein S5	MBSPM3_RS01990	0.0572	0.0097	0.1696
275	AYWB_RS02480	NC_007716	524750	525103	354	-1	NA	50S ribosomal protein L18	MBSPM3_RS01995	0.2731	0.0284	0.104
276	AYWB_RS02485	NC_007716	525113	525667	555	-1	NA	50S ribosomal protein L6	MBSPM3_RS02000	0.0617	0.0068	0.1103
277	AYWB_RS02490	NC_007716	525714	526106	393	-1	NA	30S ribosomal protein S8	MBSPM3_RS02005	0.0583	0.0063	0.108
278	AYWB_RS02495	NC_007716	526128	526397	270	-1	NA	30S ribosomal protein S14	MBSPM3_RS02010	0.0455	0.0047	0.1034
279	AYWB_RS02500	NC_007716	526412	526951	540	-1	NA	50S ribosomal protein L5	MBSPM3_RS02015	0.0974	0.012	0.1232
280	AYWB_RS02505	NC_007716	526973	527320	348	-1	NA	50S ribosomal protein L24	MBSPM3_RS02020	0.5734	0.0211	0.0368
281	AYWB_RS02510	NC_007716	527334	527696	363	-1	NA	50S ribosomal protein L14	MBSPM3_RS02025	0.0818	0.0139	0.1699
282	AYWB_RS02515	NC_007716	527709	527972	264	-1	NA	30S ribosomal protein S17	MBSPM3_RS02030	0.195	0.0179	0.0918
283	AYWB_RS02520	NC_007716	527972	528295	324	-1	NA	50S ribosomal protein L29	MBSPM3_RS02035	0.3777	0.0477	0.1263
284	AYWB_RS02525	NC_007716	528292	528714	423	-1	NA	50S ribosomal protein L16	MBSPM3_RS02040	0.0936	0.0135	0.1443
285	AYWB_RS02530	NC_007716	528692	529450	759	-1	rps3	30S ribosomal protein S3	MBSPM3_RS02045	0.1076	0.0172	0.1598
286	AYWB_RS02535	NC_007716	529434	529823	390	-1	rpl22	50S ribosomal protein L22	MBSPM3_RS02050	0.264	0.0033	0.0125
287	AYWB_RS02540	NC_007716	529844	530125	282	-1	rps19	30S ribosomal protein S19	MBSPM3_RS02055	0.0242	0.0045	0.1859
288	AYWB_RS02545	NC_007716	530138	530968	831	-1	rpl2	50S ribosomal protein L2	MBSPM3_RS02060	0.054	0.0091	0.1685
289	AYWB_RS02550	NC_007716	531026	531316	291	-1	rpl23	50S ribosomal protein L23	MBSPM3_RS02065	0.1407	0.0302	0.2146
290	AYWB_RS02555	NC_007716	531316	531939	624	-1	NA	50S ribosomal protein L4	MBSPM3_RS02070	0.0758	0.014	0.1847
291	AYWB_RS02560	NC_007716	531926	532591	666	-1	NA	50S ribosomal protein L3	MBSPM3_RS02075	0.0593	0.0094	0.1585
292	AYWB_RS02565	NC_007716	532772	533089	318	-1	NA	30S ribosomal protein S10	MBSPM3_RS02080	0.0893	0.0079	0.0885
293	AYWB_RS02575	NC_007716	536352	539438	3087	1	NA	hypothetical protein	MBSPM3_RS02120	0.3175	0.0516	0.1625
294	AYWB_RS02580	NC_007716	539641	540657	1017	1	NA	ABC transporter ATP-binding protein	MBSPM3_RS02125	0.3178	0.0423	0.1331
295	AYWB_RS02585	NC_007716	540669	541472	804	1	NA	ABC transporter ATP-binding protein	MBSPM3_RS02130	0.1009	0.0278	0.2756
296	AYWB_RS02595	NC_007716	543198	544133	936	1	NA	ABC transporter permease	MBSPM3_RS02155	0.1744	0.275	1.5766
297	AYWB_RS02600	NC_007716	544149	545018	870	1	NA	ABC transporter permease	MBSPM3_RS02160	0.2287	0.2841	1.2425
298	AYWB_RS02605	NC_007716	545087	546583	1497	1	NA	carboxypeptidase M32	MBSPM3_RS02165	0.1872	0.0351	0.1875
299	AYWB_RS02610	NC_007716	546645	549401	2757	-1	NA	cation-transporting P-type ATPase	MBSPM3_RS02170	0.144	0.0333	0.2313
300	AYWB_RS02615	NC_007716	549556	550374	819	-1	NA	hypothetical protein	MBSPM3_RS02175	0.1333	0.0404	0.3031
301	AYWB_RS02625	NC_007716	553182	554273	1092	-1	NA	redox-regulated ATPase YchF	MBSPM3_RS02185	0.0945	0.0211	0.2232
302	AYWB_RS02630	NC_007716	554442	555362	921	-1	NA	ribosome small subunit-dependent GTPase A	MBSPM3_RS02190	0.1765	0.0242	0.1371
303	AYWB_RS02635	NC_007716	555854	557104	1251	-1	glyA	serine hydroxymethyltransferase	MBSPM3_RS02195	0.0452	0.0116	0.2569
304	AYWB_RS02640	NC_007716	557194	558237	1044	-1	NA	energy-coupling factor transporter transmembrane protein EcfT	MBSPM3_RS02200	0.3945	0.0591	0.1498
305	AYWB_RS02645	NC_007716	558250	559110	861	-1	NA	energy-coupling factor transporter ATPase	MBSPM3_RS02205	0.165	0.0419	0.254
306	AYWB_RS02650	NC_007716	559086	559901	816	-1	NA	ATP-binding cassette domain-containing protein	MBSPM3_RS02210	0.2028	0.0417	0.2056
307	AYWB_RS02655	NC_007716	560086	561789	1704	-1	NA	M3 family oligoendopeptidase	MBSPM3_RS02215	0.1114	0.0338	0.3035
309	AYWB_RS02665	NC_007716	562639	563319	681	-1	NA	hypothetical protein	MBSPM3_RS02225	0.1486	0.04	0.2692
310	AYWB_RS02670	NC_007716	563607	564614	1008	-1	NA	type I glyceraldehyde-3-phosphate dehydrogenase	MBSPM3_RS02230	0.1189	0.0198	0.1665
311	AYWB_RS02675	NC_007716	564752	565948	1197	-1	NA	phosphoglycerate kinase	MBSPM3_RS02235	0.0979	0.0227	0.2319
312	AYWB_RS02680	NC_007716	566659	567525	867	-1	NA	class II fructose-1,6-bisphosphate aldolase	MBSPM3_RS02245	0.0724	0.0146	0.2017
313	AYWB_RS02685	NC_007716	567788	568585	798	-1	NA	HAD-IIB family hydrolase	MBSPM3_RS02250	0.0822	0.0187	0.2274
314	AYWB_RS02690	NC_007716	568722	569546	825	-1	NA	triose-phosphate isomerase	MBSPM3_RS02255	0.1988	0.04	0.2012
315	AYWB_RS02695	NC_007716	569807	570718	912	-1	NA	phosphatidate cytidylyltransferase	MBSPM3_RS02260	0.3045	0.0888	0.2916
316	AYWB_RS02700	NC_007716	570779	571333	555	-1	NA	ribosome recycling factor	MBSPM3_RS02265	0.1748	0.0338	0.1934
317	AYWB_RS02705	NC_007716	571336	572061	726	-1	NA	UMP kinase	MBSPM3_RS02270	0.046	0.0089	0.1933
318	AYWB_RS02710	NC_007716	572152	572976	825	-1	NA	elongation factor Ts	MBSPM3_RS02275	0.1026	0.0164	0.1598
319	AYWB_RS02715	NC_007716	573079	573888	810	-1	NA	30S ribosomal protein S2	MBSPM3_RS02280	0.1237	0.019	0.1536
320	AYWB_RS02720	NC_007716	574380	574832	453	-1	NA	dUTP diphosphatase	MBSPM3_RS02285	0.1312	0.0234	0.1784
321	AYWB_RS02725	NC_007716	574992	575630	639	-1	NA	uracil-DNA glycosylase	MBSPM3_RS02290	NA	NA	NA
322	AYWB_RS02730	NC_007716	575715	576443	729	-1	NA	S26 family signal peptidase	MBSPM3_RS02295	0.3628	0.1046	0.2883
323	AYWB_RS02770	NC_007716	579540	580772	1233	-1	NA	acetate kinase	MBSPM3_RS02335	0.1418	0.0275	0.1939
324	AYWB_RS02775	NC_007716	580878	581717	840	-1	NA	hemolysin III	MBSPM3_RS02340	0.1919	0.0364	0.1897
325	AYWB_RS02780	NC_007716	581935	582870	936	1	NA	hypothetical protein	MBSPM3_RS02925	NA	NA	NA
326	AYWB_RS02795	NC_007716	587258	588529	1272	1	NA	HlyC/CorC family transporter	MBSPM3_RS02350	0.195	0.0304	0.1559
327	AYWB_RS02800	NC_007716	588636	589202	567	-1	NA	aminoacyl-tRNA hydrolase	MBSPM3_RS02355	0.059	0.0261	0.4424
328	AYWB_RS02805	NC_007716	589495	589836	342	-1	NA	30S ribosome-binding factor RbfA	MBSPM3_RS02360	0.0515	0.0139	0.27
329	AYWB_RS02810	NC_007716	589840	591711	1872	-1	NA	translation initiation factor IF-2	MBSPM3_RS02365	0.1054	0.0245	0.2325
330	AYWB_RS02815	NC_007716	591860	592117	258	-1	NA	YlxR family protein	MBSPM3_RS02370	0.1426	0.0338	0.237
331	AYWB_RS02820	NC_007716	592123	593196	1074	-1	NA	transcription termination/antitermination protein NusA	MBSPM3_RS02375	0.1382	0.0208	0.1505
332	AYWB_RS02825	NC_007716	593438	595297	1860	-1	NA	DUF2779 domain-containing protein	MBSPM3_RS02380	0.2076	0.0365	0.1758
333	AYWB_RS02830	NC_007716	595412	595873	462	-1	NA	SsrA-binding protein SmpB	MBSPM3_RS02385	0.1832	0.0216	0.1179
334	AYWB_RS02835	NC_007716	596109	596663	555	-1	NA	inorganic diphosphatase	MBSPM3_RS02390	0.0848	0.0107	0.1262
335	AYWB_RS02840	NC_007716	596732	597436	705	-1	NA	RNA methyltransferase	MBSPM3_RS02395	0.2233	0.0336	0.1505
336	AYWB_RS02845	NC_007716	597515	598819	1305	-1	NA	tRNA 4-thiouridine(8) synthase ThiI	MBSPM3_RS02400	NA	NA	NA
337	AYWB_RS02850	NC_007716	600089	601729	1641	-1	NA	nucleoside kinase	MBSPM3_RS02405	0.116	0.0272	0.2344
338	AYWB_RS02855	NC_007716	601919	603235	1317	-1	NA	cysteine--tRNA ligase	MBSPM3_RS02410	0.1308	0.0298	0.2279
339	AYWB_RS02865	NC_007716	604788	605180	393	-1	NA	30S ribosomal protein S9	MBSPM3_RS02420	0.0599	0.0122	0.2038
340	AYWB_RS02870	NC_007716	605185	605643	459	-1	NA	50S ribosomal protein L13	MBSPM3_RS02425	0.072	0.0173	0.2404
341	AYWB_RS02880	NC_007716	606145	606687	543	-1	NA	DJ-1/PfpI family protein	MBSPM3_RS02430	0.1814	0.0423	0.2332
342	AYWB_RS02885	NC_007716	606843	607067	225	-1	NA	30S ribosomal protein S15	MBSPM3_RS02435	0.1201	0.0108	0.0899
343	AYWB_RS02890	NC_007716	607134	607457	324	-1	NA	protein from nitrogen regulatory protein P-II	MBSPM3_RS02440	0.1284	0.0153	0.1192
344	AYWB_RS02895	NC_007716	607555	608256	702	-1	NA	ABC transporter permease subunit	MBSPM3_RS02445	0.2168	0.0291	0.1342
345	AYWB_RS02900	NC_007716	608269	609315	1047	-1	NA	ABC transporter substrate-binding protein	MBSPM3_RS02450	0.4291	0.082	0.1911
346	AYWB_RS02905	NC_007716	609398	610093	696	-1	NA	ATP-binding cassette domain-containing protein	MBSPM3_RS02455	0.1394	0.0344	0.2468
347	AYWB_RS02910	NC_007716	610191	611111	921	-1	rluA	RluA family pseudouridine synthase	MBSPM3_RS02460	0.2409	0.054	0.2242
348	AYWB_RS02915	NC_007716	611341	613371	2031	-1	NA	ATP-dependent zinc metalloprotease FtsH	MBSPM3_RS02465	0.1163	0.0319	0.2742
349	AYWB_RS02920	NC_007716	613490	614800	1311	-1	NA	tRNA lysidine(34) synthetase TilS	MBSPM3_RS02470	0.3083	0.0505	0.1638
350	AYWB_RS02930	NC_007716	616530	617813	1284	-1	NA	histidine--tRNA ligase	MBSPM3_RS02480	0.0807	0.0237	0.2937
351	AYWB_RS02940	NC_007716	620396	621532	1137	-1	NA	tRNA 2-thiouridine(34) synthase MnmA	MBSPM3_RS02490	0.0971	0.0216	0.2224
352	AYWB_RS02950	NC_007716	623951	624445	495	-1	NA	immunodominant membrane protein precursor	MBSPM3_RS02500	0.2844	0.3515	1.2359
353	AYWB_RS02955	NC_007716	624603	626213	1611	-1	groEL	chaperonin GroEL	MBSPM3_RS02505	0.0745	0.0129	0.1732
354	AYWB_RS02960	NC_007716	626339	626608	270	-1	NA	co-chaperone GroES	MBSPM3_RS02510	0.0261	0.0044	0.1689
355	AYWB_RS02970	NC_007716	628409	628597	189	1	NA	50S ribosomal protein L28	MBSPM3_RS02555	0.1209	0.0201	0.1663
356	AYWB_RS02975	NC_007716	628768	629040	273	1	NA	50S ribosomal protein L31	MBSPM3_RS02560	0.3259	0.0714	0.2191
357	AYWB_RS02980	NC_007716	629174	629803	630	1	NA	thymidine kinase	MBSPM3_RS02565	0.1822	0.0429	0.2355
358	AYWB_RS02985	NC_007716	629862	630347	486	1	NA	nucleoside deaminase	MBSPM3_RS02570	0.1409	0.0181	0.1285
359	AYWB_RS02990	NC_007716	630708	631931	1224	1	NA	CCA tRNA nucleotidyltransferase	MBSPM3_RS02575	0.183	0.0406	0.2218
360	AYWB_RS02995	NC_007716	632003	633058	1056	1	NA	HD domain-containing protein	MBSPM3_RS02580	0.1421	0.0328	0.2309
361	AYWB_RS03005	NC_007716	633608	634136	529	-1	NA	pseudo: hypothetical protein	MBSPM3_RS02590	NA	NA	NA
362	AYWB_RS03040	NC_007716	642362	643876	1515	-1	NA	ATP-binding cassette domain-containing protein	MBSPM3_RS02595	0.3451	0.0637	0.1846
363	AYWB_RS03045	NC_007716	644022	645191	1170	-1	NA	hypothetical protein	MBSPM3_RS02600	0.3862	0.1461	0.3783
364	AYWB_RS03050	NC_007716	645598	646680	1083	-1	NA	metal ABC transporter permease	MBSPM3_RS02605	0.1011	0.0223	0.2206
365	AYWB_RS03055	NC_007716	646692	647756	1065	-1	NA	metal ABC transporter permease	MBSPM3_RS02610	0.1719	0.0316	0.1838
366	AYWB_RS03060	NC_007716	647786	648550	765	-1	NA	metal ABC transporter ATP-binding protein	MBSPM3_RS02615	0.0795	0.0266	0.3346
367	AYWB_RS03065	NC_007716	648572	649714	1143	-1	NA	zinc ABC transporter substrate-binding protein	MBSPM3_RS02620	0.2993	0.0577	0.1928
368	AYWB_RS03070	NC_007716	650893	651843	951	1	NA	hypothetical protein	MBSPM3_RS02630	0.3498	0.0724	0.207
369	AYWB_RS03075	NC_007716	653257	654516	1260	-1	obgE	GTPase ObgE	MBSPM3_RS02645	0.0616	0.0234	0.3796
370	AYWB_RS03080	NC_007716	654553	654831	279	-1	NA	50S ribosomal protein L27	MBSPM3_RS02650	0.0257	0.0043	0.1674
371	AYWB_RS03085	NC_007716	654833	655168	336	-1	NA	ribosomal-processing cysteine protease Prp	MBSPM3_RS02655	0.1321	0.0385	0.2915
372	AYWB_RS03090	NC_007716	655174	655482	309	-1	NA	50S ribosomal protein L21	MBSPM3_RS02660	0.1032	0.0121	0.1173
373	AYWB_RS03095	NC_007716	655668	656594	927	-1	NA	rhodanese-related sulfurtransferase	MBSPM3_RS02665	0.2048	0.04	0.1953
374	AYWB_RS03105	NC_007716	657292	658566	1275	-1	NA	serine--tRNA ligase	MBSPM3_RS02670	0.0693	0.0207	0.2985
375	AYWB_RS03110	NC_007716	658980	659240	261	-1	NA	30S ribosomal protein S20	MBSPM3_RS02680	0.0316	0.0089	0.2816
376	AYWB_RS03115	NC_007716	660096	660824	729	-1	NA	amino acid ABC transporter ATP-binding protein	MBSPM3_RS02690	0.0618	0.0081	0.131
377	AYWB_RS03120	NC_007716	660826	662622	1797	-1	NA	transporter substrate-binding domain-containing protein	MBSPM3_RS02695	0.2678	0.0518	0.1934
378	AYWB_RS03160	NC_007716	675956	676531	576	1	NA	phosphate propanoyltransferase	MBSPM3_RS02715	0.0986	0.0165	0.1673
379	AYWB_RS03165	NC_007716	676844	678097	1254	1	NA	HD domain-containing protein	MBSPM3_RS02720	0.1442	0.0227	0.1574
380	AYWB_RS03170	NC_007716	678197	679003	807	1	NA	16S rRNA (adenine(1518)-N(6)/adenine(1519)-N(6))- dimethyltransferase RsmA	MBSPM3_RS02725	0.2767	0.0171	0.0618
381	AYWB_RS03175	NC_007716	679266	679565	300	1	NA	septation protein SpoVG	MBSPM3_RS02730	0.1356	0.0122	0.09
382	AYWB_RS03180	NC_007716	679761	681761	2001	1	NA	heavy metal translocating P-type ATPase	MBSPM3_RS02735	0.2273	0.0474	0.2085
383	AYWB_RS03185	NC_007716	681922	683382	1461	-1	NA	multidrug transporter	MBSPM3_RS02740	0.0724	0.0137	0.1892
384	AYWB_RS03190	NC_007716	683547	684458	912	-1	NA	pseudo: 16S rRNA (cytosine(1402)-N(4))-methyltransferase	MBSPM3_RS02745	NA	NA	NA
385	AYWB_RS03195	NC_007716	684624	684869	246	-1	NA	DNA-directed RNA polymerase subunit omega	MBSPM3_RS02750	0.1118	0.0193	0.1727
386	AYWB_RS03200	NC_007716	684853	685488	636	-1	NA	guanylate kinase	MBSPM3_RS02755	0.1182	0.0212	0.1793
387	AYWB_RS03205	NC_007716	685641	688106	2466	-1	NA	leucine--tRNA ligase	MBSPM3_RS02760	0.0902	0.0241	0.2672
388	AYWB_RS03210	NC_007716	688200	688430	231	-1	NA	acyl carrier protein	MBSPM3_RS02765	0.2037	0.0296	0.1453
389	AYWB_RS03215	NC_007716	688668	689726	1059	-1	NA	M42 family metallopeptidase	MBSPM3_RS02770	0.084	0.0226	0.2691
390	AYWB_RS03220	NC_007716	689719	690348	630	-1	NA	hypothetical protein	MBSPM3_RS02775	0.427	0.0474	0.111
391	AYWB_RS03225	NC_007716	690487	691170	684	-1	NA	50S ribosomal protein L20	MBSPM3_RS02780	0.2336	0.0547	0.2342
392	AYWB_RS03235	NC_007716	691506	692039	534	-1	NA	translation initiation factor IF-3	MBSPM3_RS02790	0.039	0.0112	0.2872
393	AYWB_RS03245	NC_007716	693661	695586	1926	-1	NA	threonine--tRNA ligase	MBSPM3_RS02795	0.1681	0.0334	0.1987
394	AYWB_RS03250	NC_007716	695821	696759	939	-1	NA	bifunctional oligoribonuclease/PAP phosphatase NrnA	MBSPM3_RS02800	0.0873	0.0239	0.2738
395	AYWB_RS03255	NC_007716	696828	698210	1383	-1	NA	tRNA uridine-5-carboxymethylaminomethyl(34) synthesis GTPase MnmE	MBSPM3_RS02805	0.1156	0.025	0.2162
396	AYWB_RS03260	NC_007716	698374	699324	951	-1	NA	bifunctional oligoribonuclease/PAP phosphatase NrnA	MBSPM3_RS02810	0.1296	0.028	0.2161
397	AYWB_RS03265	NC_007716	699359	700999	1641	-1	NA	extracellular solute-binding protein	MBSPM3_RS02815	0.2883	0.0626	0.2171
398	AYWB_RS03270	NC_007716	700983	701864	882	-1	NA	carbohydrate ABC transporter permease	MBSPM3_RS02820	0.2987	0.0285	0.0954
399	AYWB_RS03275	NC_007716	701891	702832	942	-1	NA	sugar ABC transporter permease	MBSPM3_RS02825	0.2055	0.0278	0.1353
400	AYWB_RS03280	NC_007716	702833	703939	1107	-1	NA	ABC transporter ATP-binding protein	MBSPM3_RS02830	0.0698	0.0173	0.2478
401	AYWB_RS03285	NC_007716	704185	705696	1512	-1	NA	asparagine--tRNA ligase	MBSPM3_RS02840	0.1496	0.0319	0.2132
402	AYWB_RS03420	NC_007716	161028	162779	1752	1	NA	ABC transporter ATP-binding protein	MBSPM3_RS00815	0.3814	0.1485	0.3894
403	AYWB_RS03470	NC_007716	3633	3954	322	1	NA	pseudo: single-stranded DNA-binding protein	MBSPM3_RS00070	NA	NA	NA
404	AYWB_RS03560	NC_007716	156089	156656	568	1	NA	pseudo: hypothetical protein	MBSPM3_RS00835	NA	NA	NA
								pseudogene
								marker gene: previous studies
								marker gene: this study
