## Supplementary Table S3 for "Species boundaries and molecular markers for the classification of 16SrI phytoplasmas inferred by genome analysis"

### Sheet: Sheet1
Cluster_id	Genome	Locus_tag	Accession	Start	End	Length	Strand	Gene	Product	Note
4	DY2014	PLY_4110	SRMC01000005	15273	17420	2148	1	hflB	ATP-dependent Zn protease
4	OYM	PAM_RS03190	NC_005303	599487	601100	1614	-1	NA	AAA family ATPase
4	OYV	OYV_RS03490	NZ_BBIY01000076	1	1589	1589	-1	NA	AAA family ATPase
5	CYP	OL66_RS01920	NZ_JSWH01000097	2584	4748	2165	1	NA	AAA family ATPase
5	CYP	OL66_RS03460	NZ_JSWH01000241	302	2626	2325	-1	NA	AAA family ATPase
5	OYM	PAM_RS02115	NC_005303	404838	406211	1374	-1	NA	AAA family ATPase
5	OYM	PAM_RS04370	NC_005303	819036	820409	1374	1	NA	AAA family ATPase
39	AYWB	AYWB_RS00420	NC_007716	103825	104097	273	1	NA	hypothetical protein
64	AYWB	AYWB_RS01375	NC_007716	295679	295942	264	1	NA	hypothetical protein
64	AYWB	AYWB_RS03140	NC_007716	668615	668893	279	1	NA	hypothetical protein
64	De Villa	EXT02_RS01010	NZ_CP035949	220680	220943	264	1	NA	hypothetical protein
64	DY2014	PLY_4150	SRMC01000005	21715	21978	264	1	NA	putative secreted protein, AYWB SAP44-like protein
64	LD1	BHE82_RS02975	NZ_MIEP01000008	108186	108449	264	1	NA	hypothetical protein
64	MBSP-M3	MBSPM3_RS01075	NZ_CP015149	212857	213120	264	1	NA	hypothetical protein
64	NJAY	BBA70_03200	MAPF01000067	1732	2010	279	1	NA	hypothetical protein
64	OYM	PAM_RS04175	NC_005303	782918	783181	264	-1	NA	hypothetical protein
64	OYV	OYV_RS03070	NZ_BBIY01000056	38	301	264	1	NA	hypothetical protein
64	TW1	DF280_02745	QGKT01000002	154775	155038	264	-1	NA	hypothetical protein
64	TW1	DF280_03125	QGKT01000002	247260	247394	135	-1	NA	hypothetical protein
64	WBD	N747_RS0103230	NZ_AVAO01000005	8971	9234	264	-1	NA	hypothetical protein
164	AYWB	AYWB_RS00785	NC_007716	189481	189693	213	-1	NA	hypothetical protein	TENGU
164	CYP	OL66_RS00470	NZ_JSWH01000025	2636	2848	213	-1	NA	hypothetical protein	TENGU
164	De Villa	EXT02_RS01135	NZ_CP035949	235529	235741	213	1	NA	hypothetical protein	TENGU
164	DY2014	PLY_4530	SRMC01000005	59856	60068	213	1	tengu	tengu-su inducer	TENGU
164	LD1	BHE82_RS02390	NZ_MIEP01000006	7187	7399	213	1	NA	hypothetical protein	TENGU
164	MBSP-M3	MBSPM3_RS01195	NZ_CP015149	227685	227897	213	1	NA	hypothetical protein	TENGU
164	NJAY	BBA70_00770	MAPF01000023	1230	1442	213	-1	NA	tengu-su inducer	TENGU
164	OYM	PAM_RS02860	NC_005303	545398	545610	213	-1	NA	hypothetical protein	TENGU
164	OYV	OYV_RS02965	NZ_BBIY01000050	5061	5196	136	-1	NA	tengu-su inducer	TENGU; Pseudogene (truncated)
164	TW1	DF280_01810	QGKT01000001	350780	350992	213	1	NA	tengu-su inducer	TENGU
164	WBD	N747_RS0101805	NZ_AVAO01000003	105962	106174	213	1	NA	hypothetical protein	TENGU
165	AYWB	AYWB_RS00790	NC_007716	190085	190663	579	1	NA	hypothetical protein
165	De Villa	EXT02_RS01130	NZ_CP035949	234556	235137	582	-1	NA	hypothetical protein
165	DY2014	PLY_4520	SRMC01000005	58897	59475	579	-1	NA	putative secreted protein, AYWB SAP61-like protein
165	LD1	BHE82_RS02385	NZ_MIEP01000006	6214	6795	582	-1	NA	hypothetical protein
165	MBSP-M3	MBSPM3_RS01190	NZ_CP015149	226712	227293	582	-1	NA	hypothetical protein
165	OYM	PAM_RS02865	NC_005303	546002	546577	576	1	NA	hypothetical protein
165	OYV	OYV_RS03065	NZ_BBIY01000055	2954	3490	537	-1	NA	hypothetical protein
165	TW1	DF280_01805	QGKT01000001	350020	350379	360	-1	NA	hypothetical protein
165	WBD	N747_RS03660	NZ_AVAO01000003	105011	105598	588	-1	NA	hypothetical protein
173	AYWB	AYWB_RS01140	NC_007716	254470	255069	600	1	NA	hypothetical protein
173	CYP	OL66_RS00530	NZ_JSWH01000030	5081	5680	600	1	NA	hypothetical protein
173	De Villa	EXT02_RS00865	NZ_CP035949	193143	193742	600	1	NA	hypothetical protein
173	DY2014	PLY_3470	SRMC01000003	151638	152237	600	-1	NA	putative secreted protein, AYWB SAP63-like protein
173	LD1	BHE82_RS02850	NZ_MIEP01000008	83829	84428	600	1	NA	hypothetical protein
173	MBSP-M3	MBSPM3_RS00955	NZ_CP015149	195705	196304	600	1	NA	hypothetical protein
173	OYM	PAM_RS03520	NC_005303	652100	652699	600	-1	NA	hypothetical protein
173	OYV	OYV_RS00645	NZ_BBIY01000009	11470	12069	600	1	NA	hypothetical protein
173	TW1	DF280_01535	QGKT01000001	304618	305217	600	-1	NA	hypothetical protein
173	WBD	N747_RS0101555	NZ_AVAO01000003	65955	66554	600	1	NA	hypothetical protein
252	OYM	PAM_RS01435	NC_005303	269553	270569	1017	1	NA	NAD(P)-dependent glycerol-3-phosphate dehydrogenase
367	AYWB	AYWB_RS03065	NC_007716	648572	649714	1143	-1	NA	zinc ABC transporter substrate-binding protein
367	CYP	OL66_RS00485	NZ_JSWH01000026	853	1998	1146	-1	NA	zinc ABC transporter substrate-binding protein
367	De Villa	EXT02_RS02635	NZ_CP035949	551898	553043	1146	-1	NA	zinc ABC transporter substrate-binding protein
367	DY2014	PLY_8570	SRMC01000008	235576	236721	1146	-1	znuA	ABC-type Mn/Zn transport system periplasmic Mn/Zn-binding protein
367	LD1	BHE82_RS00800	NZ_MIEP01000002	1137	2282	1146	1	NA	zinc ABC transporter substrate-binding protein
367	MBSP-M3	MBSPM3_RS02620	NZ_CP015149	528267	529412	1146	-1	NA	zinc ABC transporter substrate-binding protein
367	NJAY	BBA70_03095	MAPF01000064	8032	9174	1143	-1	NA	zinc ABC transporter substrate-binding protein
367	OYM	PAM_RS00615	NC_005303	115631	116776	1146	1	NA	zinc ABC transporter substrate-binding protein
367	TW1	DF280_03230	QGKT01000002	266458	267603	1146	1	NA	zinc ABC transporter substrate-binding protein
367	WBD	N747_RS0100145	NZ_AVAO01000001	23971	25113	1143	1	NA	zinc ABC transporter substrate-binding protein
392	DY2014	PLY_8960	SRMC01000008	273021	273701	681	-1	infC	translation initiation factor IF-3
397	AYWB	AYWB_RS03265	NC_007716	699359	700999	1641	-1	NA	extracellular solute-binding protein
397	CYP	OL66_RS01345	NZ_JSWH01000084	3244	4866	1623	1	NA	extracellular solute-binding protein
397	De Villa	EXT02_RS02825	NZ_CP035949	592516	594138	1623	-1	NA	extracellular solute-binding protein
397	DY2014	PLY_9010	SRMC01000008	279770	281392	1623	-1	malE	ABC-type sugar transport system maltose-binding protein
397	LD1	BHE82_RS00595	NZ_MIEP01000001	121805	123427	1623	1	NA	extracellular solute-binding protein
397	MBSP-M3	MBSPM3_RS02815	NZ_CP015149	568524	570146	1623	-1	NA	extracellular solute-binding protein
397	OYM	PAM_RS04485	NC_005303	845481	847103	1623	-1	NA	extracellular solute-binding protein
397	OYV	OYV_RS00275	NZ_BBIY01000004	6823	8445	1623	-1	NA	extracellular solute-binding protein
397	TW1	DF280_02990	QGKT01000002	214918	216540	1623	1	NA	sugar ABC transporter substrate-binding protein
397	WBD	N747_RS0100755	NZ_AVAO01000001	145420	147060	1641	1	NA	extracellular solute-binding protein
407	LD1	BHE82_RS02440	NZ_MIEP01000006	15934	16212	279	1	NA	hypothetical protein
411	AYWB	AYWB_RS00330	NC_007716	85670	86227	558	1	NA	hypothetical protein
411	DY2014	PLY_3950	SRMC01000005	6069	6635	567	-1	NA	putative secreted protein, AYWB SAP19-like protein
411	NJAY	BBA70_00360	MAPF01000014	11416	11973	558	1	NA	hypothetical protein
411	OYM	PAM_RS00470	NC_005303	90301	90870	570	1	NA	hypothetical protein
411	OYM	PAM_RS01960	NC_005303	376958	377524	567	1	NA	hypothetical protein
411	OYM	PAM_RS02205	NC_005303	417851	418417	567	1	NA	hypothetical protein
411	OYM	PAM_RS03250	NC_005303	606918	607481	564	1	NA	hypothetical protein
411	OYV	OYV_RS03165	NZ_BBIY01000061	20	583	564	1	NA	hypothetical protein
417	AYWB	AYWB_RS00945	NC_007716	219745	220554	810	-1	NA	hypothetical protein
417	DY2014	PLY_3390	SRMC01000003	145455	146264	810	1	NA	putative secreted protein, AYWB SAP55-like protein
417	OYM	PAM_RS01955	NC_005303	376003	376815	813	1	NA	hypothetical protein
417	OYM	PAM_RS02200	NC_005303	416896	417708	813	1	NA	hypothetical protein
417	OYM	PAM_RS03480	NC_005303	645919	646728	810	1	NA	hypothetical protein
417	OYV	OYV_RS00680	NZ_BBIY01000009	17443	18252	810	-1	NA	hypothetical protein
418	AYWB	AYWB_RS00995	NC_007716	224688	225296	609	1	NA	hypothetical protein
418	AYWB	AYWB_RS01790	NC_007716	390191	390799	609	-1	NA	hypothetical protein
418	NJAY	BBA70_01005	MAPF01000026	23119	23727	609	1	NA	hypothetical protein
418	NJAY	BBA70_01770	MAPF01000049	3100	3708	609	-1	NA	hypothetical protein
418	OYV	OYV_RS03585	NZ_BBIY01000082	345	953	609	-1	NA	hypothetical protein
433	CYP	OL66_RS01255	NZ_JSWH01000082	3765	4220	456	1	NA	hypothetical protein
433	MBSP-M3	MBSPM3_RS00180	NZ_CP015149	35592	35918	327	-1	NA	hypothetical protein
433	TW1	DF280_03610	QGKT01000003	14386	14841	456	1	NA	hypothetical protein
439	AYWB	AYWB_RS01655	NC_007716	365573	365770	198	-1	NA	hypothetical protein
439	DY2014	PLY_1290	SRMC01000002	42567	42923	357	-1	NA	AYWB SAP06-like protein
439	OYM	PAM_RS01965	NC_005303	377580	377939	360	1	NA	hypothetical protein
439	OYM	PAM_RS02210	NC_005303	418473	418832	360	1	NA	hypothetical protein
439	OYV	OYV_RS02665	NZ_BBIY01000042	941	1297	357	-1	NA	effector, AYWB SAP06-like protein
439	TW1	DF280_01090	QGKT01000001	213178	213444	267	1	NA	hypothetical protein
449	AYWB	AYWB_RS00160	NC_007716	46277	46684	408	1	NA	hypothetical protein	SAP05
449	CYP	OL66_RS02400	NZ_JSWH01000114	51	458	408	-1	NA	effector, AYWB SAP05-like protein	SAP05
449	DY2014	PLY_1120	SRMC01000002	30627	31034	408	-1	NA	putative secreted protein, AYWB SAP05-like protein	SAP05
449	NJAY	BBA70_00185	MAPF01000008	2532	2939	408	1	NA	effector protein	SAP05
449	OYM	PAM_RS03110	NC_005303	584862	585269	408	1	NA	hypothetical protein	SAP05
449	OYV	OYV_RS02545	NZ_BBIY01000040	2125	2532	408	1	NA	hypothetical protein	SAP05
449	TW1	DF280_02690	QGKT01000002	142515	142886	372	-1	NA	effector protein	SAP05
449	WBD	N747_RS0100715	NZ_AVAO01000001	134902	135315	414	-1	NA	hypothetical protein	SAP05
450	AYWB	AYWB_RS01760	NC_007716	385372	385863	492	-1	NA	hypothetical protein
450	DY2014	PLY_3720	SRMC01000004	7932	8306	375	1	NA	putative secreted protein, AYWB SAP67-like protein
450	NJAY	BBA70_01740	MAPF01000048	5936	6427	492	-1	NA	effector protein
450	OYV	OYV_RS02495	NZ_BBIY01000039	5294	5668	375	-1	NA	effector protein
452	AYWB	AYWB_RS01755	NC_007716	385077	385379	303	-1	NA	hypothetical protein
452	DY2014	PLY_3730	SRMC01000004	8299	8601	303	1	NA	putative secreted protein, AYWB SAP56-like protein
452	NJAY	BBA70_01735	MAPF01000048	5641	5943	303	-1	NA	hypothetical protein
452	OYV	OYV_RS02490	NZ_BBIY01000039	4999	5301	303	-1	NA	hypothetical protein
452	TW1	DF280_01000	QGKT01000001	192626	192973	348	1	NA	hypothetical protein
454	AYWB	AYWB_RS01055	NC_007716	236169	236543	375	-1	NA	hypothetical protein	SAP54
454	CYP	OL66_RS03105	NZ_JSWH01000189	99	476	378	-1	NA	hypothetical protein	SAP54
454	DY2014	PLY_0730	SRMC01000001	60956	61333	378	1	NA	putative secreted protein, AYWB SAP54-like protein	SAP54
454	NJAY	BBA70_01070	MAPF01000027	166	261	96	-1	NA	hypothetical protein	SAP54; Pseudogene (truncated)
454	OYM	PAM_RS00330	NC_005303	61011	61388	378	1	NA	hypothetical protein	SAP54
454	OYV	OYV_RS03895	NZ_BBIY01000107	715	1092	378	-1	NA	hypothetical protein	SAP54
454	TW1	DF280_01620	QGKT01000001	323264	323641	378	1	NA	hypothetical protein	SAP54
454	WBD	N747_RS03525	NZ_AVAO01000004	244	622	379	-1	NA	hypothetical protein	SAP54; Pseudogene (truncated)
455	De Villa	EXT02_RS00940	NZ_CP035949	207799	208182	384	1	NA	hypothetical protein
455	DY2014	PLY_4390	SRMC01000005	43506	43667	162	1	NA	putative secreted protein
455	LD1	BHE82_RS02900	NZ_MIEP01000008	97293	97676	384	1	NA	hypothetical protein
455	MBSP-M3	MBSPM3_RS01030	NZ_CP015149	208343	208726	384	1	NA	hypothetical protein
455	NJAY	BBA70_01210	MAPF01000028	20454	20873	420	1	NA	hypothetical protein
463	OYM	PAM_RS00140	NC_005303	28481	28840	360	1	NA	hypothetical protein
467	DY2014	PLY_8790	SRMC01000008	255477	256529	1053	1	NA	putative secreted protein
467	OYV	OYV_RS00165	NZ_BBIY01000003	553	1605	1053	1	NA	hypothetical protein
471	DY2014	PLY_4340	SRMC01000005	36225	36851	627	-1	NA	putative secreted protein
471	LD1	BHE82_RS02875	NZ_MIEP01000008	89670	90638	969	-1	NA	hypothetical protein
471	OYV	OYV_RS01055	NZ_BBIY01000018	2746	3372	627	1	NA	hypothetical protein
474	CYP	OL66_RS02995	NZ_JSWH01000175	893	1270	378	1	NA	effector, AYWB SAP68-like protein
474	DY2014	PLY_3970	SRMC01000005	7670	8047	378	-1	NA	putative secreted protein
474	DY2014	PLY_3990	SRMC01000005	9082	9459	378	-1	NA	putative secreted protein
474	DY2014	PLY_4010	SRMC01000005	10494	10871	378	-1	NA	putative secreted protein
474	OYM	PAM_RS03240	NC_005303	605503	605880	378	1	NA	hypothetical protein
474	OYV	OYV_RS03880	NZ_BBIY01000106	17	394	378	1	NA	hypothetical protein
474	WBD	N747_RS0101520	NZ_AVAO01000003	58037	58411	375	-1	NA	hypothetical protein
475	AYWB	AYWB_RS00185	NC_007716	51203	51829	627	-1	NA	hypothetical protein
479	DY2014	PLY_0810	SRMC01000002	8457	8906	450	1	NA	putative secreted protein
479	LD1	BHE82_RS00180	NZ_MIEP01000001	34850	35137	288	1	NA	hypothetical protein
479	MBSP-M3	MBSPM3_RS00205	NZ_CP015149	42485	42739	255	-1	NA	hypothetical protein
479	OYM	PAM_RS00375	NC_005303	72926	73174	249	1	NA	hypothetical protein
479	OYV	OYV_RS02200	NZ_BBIY01000034	1869	2315	447	1	NA	hypothetical protein
489	CYP	OL66_RS03395	NZ_JSWH01000234	503	721	219	-1	NA	hypothetical protein
489	DY2014	PLY_7360	SRMC01000008	108837	109034	198	-1	NA	putative secreted protein
489	OYM	PAM_RS01210	NC_005303	241583	241780	198	1	NA	hypothetical protein
498	CYP	OL66_RS01995	NZ_JSWH01000102	1	679	679	-1	NA	hypothetical protein
498	DY2014	PLY_3960	SRMC01000005	6882	7616	735	-1	NA	putative secreted protein, AYWB SAP43-like protein
498	DY2014	PLY_3980	SRMC01000005	8294	9028	735	-1	NA	putative secreted protein, AYWB SAP43-like protein
498	DY2014	PLY_4000	SRMC01000005	9706	10440	735	-1	NA	putative secreted protein, AYWB SAP43-like protein
498	OYM	PAM_RS00465	NC_005303	89402	90103	702	1	NA	hypothetical protein
498	OYM	PAM_RS03245	NC_005303	605934	606668	735	1	NA	hypothetical protein
502	AYWB	AYWB_RS01650	NC_007716	364514	365359	846	-1	NA	hypothetical protein
502	DY2014	PLY_1280	SRMC01000002	41662	42510	849	-1	NA	putative secreted protein, AYWB SAP49-like protein
502	OYM	PAM_RS02060	NC_005303	393437	394282	846	-1	NA	hypothetical protein
502	OYV	OYV_RS02660	NZ_BBIY01000042	36	884	849	-1	NA	hypothetical protein
502	TW1	DF280_01095	QGKT01000001	213592	214437	846	1	NA	hypothetical protein
503	AYWB	AYWB_RS01770	NC_007716	386358	386723	366	-1	NA	hypothetical protein	SAP11/SWP1
503	DY2014	PLY_3690	SRMC01000004	6504	6794	291	1	NA	AYWB SAP11-like protein	SAP11/SWP1
503	MBSP-M3	MBSPM3_RS00550	NZ_CP015149	112548	112898	351	1	NA	hypothetical protein	SAP11/SWP1
503	NJAY	BBA70_01750	MAPF01000048	6922	7287	366	-1	NA	hypothetical protein	SAP11/SWP1
503	OYV	OYV_RS02510	NZ_BBIY01000039	6806	7157	352	-1	NA	hypothetical protein	SAP11/SWP1; Pseudogene (frameshift)
503	TW1	DF280_00985	QGKT01000001	191249	191636	388	1	NA	hypothetical protein	SAP11/SWP1; Pseudogene (frameshift)
506	AYWB	AYWB_RS01845	NC_007716	397088	397537	450	-1	NA	hypothetical protein
507	NJAY	BBA70_01875	MAPF01000050	2523	2972	450	1	NA	hypothetical protein
508	CYP	OL66_RS03590	NZ_JSWH01000046	96	755	660	1	NA	hypothetical protein
508	DY2014	PLY_5720	SRMC01000007	47276	47911	636	-1	NA	putative secreted protein
508	OYV	OYV_RS02860	NZ_BBIY01000047	3776	4255	480	1	NA	hypothetical protein
533	DY2014	PLY_1610	SRMC01000002	63173	63496	324	1	NA	putative secreted protein
533	OYM	PAM_RS02290	NC_005303	428239	428550	312	1	NA	hypothetical protein
533	OYM	PAM_RS02420	NC_005303	448620	448931	312	1	NA	hypothetical protein
533	OYV	OYV_RS02655	NZ_BBIY01000041	9324	9635	312	-1	NA	hypothetical protein
533	WBD	N747_RS0102320	NZ_AVAO01000003	219300	219611	312	1	NA	hypothetical protein
534	AYWB	AYWB_RS00105	NC_007716	28892	29269	378	1	NA	hypothetical protein
534	CYP	OL66_RS02580	NZ_JSWH01000130	22	384	363	-1	NA	hypothetical protein
534	MBSP-M3	MBSPM3_RS00905	NZ_CP015149	184152	184532	381	1	NA	hypothetical protein
534	NJAY	BBA70_00110	MAPF01000003	7521	7748	228	1	NA	hypothetical protein
534	TW1	DF280_02865	QGKT01000002	180182	180295	114	-1	NA	hypothetical protein
535	AYWB	AYWB_RS00605	NC_007716	149157	149777	621	-1	NA	hypothetical protein
535	CYP	OL66_RS03075	NZ_JSWH01000185	16	636	621	-1	NA	hypothetical protein
535	MBSP-M3	MBSPM3_RS00915	NZ_CP015149	185377	185991	615	-1	NA	hypothetical protein
535	TW1	DF280_02040	QGKT01000002	19058	19678	621	1	NA	hypothetical protein
535	WBD	N747_RS0100880	NZ_AVAO01000001	172612	173232	621	1	NA	hypothetical protein
537	AYWB	AYWB_RS01200	NC_007716	268741	269520	780	1	NA	hypothetical protein
537	WBD	N747_RS0102220	NZ_AVAO01000003	198264	199043	780	-1	NA	hypothetical protein
540	AYWB	AYWB_RS01750	NC_007716	384610	384963	354	-1	NA	hypothetical protein
540	DY2014	PLY_3740	SRMC01000004	8714	9067	354	1	NA	putative secreted protein, AYWB SAP66-like protein
540	NJAY	BBA70_01730	MAPF01000048	5174	5527	354	-1	NA	hypothetical protein
540	OYV	OYV_RS02485	NZ_BBIY01000039	4533	4886	354	-1	NA	hypothetical protein
541	AYWB	AYWB_RS01765	NC_007716	385948	386322	375	-1	NA	effector, AYWB SAP68-like protein
541	DY2014	PLY_3710	SRMC01000004	7473	7847	375	1	NA	putative secreted protein, AYWB SAP68-like protein
541	NJAY	BBA70_01745	MAPF01000048	6512	6886	375	-1	NA	effector protein
541	OYV	OYV_RS02500	NZ_BBIY01000039	5753	6127	375	-1	NA	effector, AYWB SAP68-like protein
544	AYWB	AYWB_RS01910	NC_007716	414118	414435	318	1	NA	hypothetical protein
544	CYP	OL66_RS03495	NZ_JSWH01000244	1	285	285	1	NA	hypothetical protein
544	NJAY	BBA70_01925	MAPF01000050	14353	14508	156	1	NA	hypothetical protein
544	TW1	DF280_00830	QGKT01000001	162887	163102	216	-1	NA	hypothetical protein
544	WBD	N747_RS0101515	NZ_AVAO01000003	57674	57982	309	-1	NA	effector
551	LD1	BHE82_RS00270	NZ_MIEP01000001	54689	55282	594	-1	NA	hypothetical protein
573	WBD	N747_RS0102815	NZ_AVAO01000003	302518	304053	1536	1	NA	ABC transporter substrate-binding protein
579	AYWB	AYWB_RS03645	NC_007716	268010	268243	234	1	NA	hypothetical protein
579	NJAY	BBA70_01225	MAPF01000029	414	614	201	1	NA	hypothetical protein
579	TW1	DF280_01490	QGKT01000001	291381	291581	201	-1	NA	hypothetical protein
589	CYP	OL66_RS00185	NZ_JSWH01000012	1173	1973	801	-1	NA	hypothetical protein
589	De Villa	EXT02_RS00950	NZ_CP035949	209523	210389	867	1	NA	hypothetical protein
590	DY2014	PLY_1720	SRMC01000002	71006	71344	339	-1	NA	putative secreted protein, AYWB SAP30-like protein
590	LD1	BHE82_RS02995	NZ_MIEP01000008	112566	112865	300	-1	NA	effector
590	OYV	OYV_RS02605	NZ_BBIY01000041	1475	1813	339	1	NA	effector
592	DY2014	PLY_3700	SRMC01000004	6830	7315	486	1	NA	putative secreted protein, AYWB SAP42-like protein
592	OYV	OYV_RS02505	NZ_BBIY01000039	6285	6770	486	-1	NA	effector, AYWB SAP42-like protein
592	WBD	N747_RS03540	NZ_AVAO01000004	5797	6282	486	1	NA	effector, AYWB SAP42-like protein
598	DY2014	PLY_1110	SRMC01000002	30258	30593	336	-1	NA	putative secreted protein, AYWB SAP11-like protein	SAP11/SWP1
598	OYM	PAM_RS03115	NC_005303	585303	585638	336	1	NA	hypothetical protein	SAP11/SWP1
598	OYV	OYV_RS02550	NZ_BBIY01000040	2566	2901	336	1	NA	hypothetical protein	SAP11/SWP1
598	WBD	N747_RS0100020	NZ_AVAO01000001	2682	3020	339	1	NA	hypothetical protein	SAP11/SWP1
601	CYP	OL66_RS00215	NZ_JSWH01000013	2547	3107	561	-1	NA	hypothetical protein
601	OYM	PAM_RS00715	NC_005303	135283	135834	552	1	NA	hypothetical protein
603	DY2014	PLY_8380	SRMC01000008	218336	219262	927	-1	NA	putative secreted protein
603	OYM	PAM_RS00705	NC_005303	133602	134309	708	1	NA	hypothetical protein
603	OYV	OYV_RS03480	NZ_BBIY01000075	396	1322	927	-1	NA	hypothetical protein
606	DY2014	PLY_2330	SRMC01000003	42877	43278	402	1	NA	putative secreted protein
606	OYM	PAM_RS04055	NC_005303	760415	760816	402	-1	NA	hypothetical protein
606	OYV	OYV_RS02320	NZ_BBIY01000035	8636	9037	402	-1	NA	hypothetical protein
609	CYP	OL66_RS02545	NZ_JSWH01000128	52	516	465	-1	NA	effector, AYWB SAP67-like protein
609	DY2014	PLY_3400	SRMC01000003	146403	146891	489	1	NA	putative secreted protein, AYWB SAP67-like protein
609	OYM	PAM_RS03485	NC_005303	646867	647355	489	1	NA	hypothetical protein
609	OYV	OYV_RS00675	NZ_BBIY01000009	16816	17304	489	-1	NA	hypothetical protein
614	DY2014	PLY_1990	SRMC01000003	7911	8207	297	-1	NA	putative secreted protein
614	OYV	OYV_RS02090	NZ_BBIY01000032	3767	4066	300	-1	NA	hypothetical protein
621	AYWB	AYWB_RS00165	NC_007716	46715	47068	354	1	NA	hypothetical protein
621	NJAY	BBA70_00190	MAPF01000008	2970	3323	354	1	NA	effector protein
632	AYWB	AYWB_RS01105	NC_007716	245158	245736	579	1	NA	hypothetical protein
632	NJAY	BBA70_01125	MAPF01000028	459	1037	579	1	NA	hypothetical protein
633	AYWB	AYWB_RS01110	NC_007716	246006	246401	396	1	NA	hypothetical protein
633	NJAY	BBA70_01130	MAPF01000028	1307	1702	396	1	NA	hypothetical protein
634	AYWB	AYWB_RS01440	NC_007716	310264	310584	321	-1	NA	hypothetical protein
634	NJAY	BBA70_01420	MAPF01000042	198	518	321	-1	NA	hypothetical protein
634	TW1	DF280_01325	QGKT01000001	268637	268798	162	1	NA	hypothetical protein
642	NJAY	BBA70_00755	MAPF01000021	42	455	414	1	NA	hypothetical protein
642	WBD	N747_RS0101750	NZ_AVAO01000003	95195	95584	390	1	NA	hypothetical protein
699	DY2014	PLY_0550	SRMC01000001	47569	47763	195	1	NA	putative secreted protein
699	OYM	PAM_RS00240	NC_005303	47620	47814	195	1	NA	hypothetical protein
699	OYV	OYV_RS00520	NZ_BBIY01000007	4754	4948	195	1	NA	hypothetical protein
720	OYM	PAM_RS01195	NC_005303	239527	240111	585	-1	NA	hypothetical protein
761	AYWB	AYWB_RS03665	NC_007716	309538	310035	498	1	NA	hypothetical protein
776	LD1	BHE82_RS01150	NZ_MIEP01000004	43435	43821	387	-1	NA	hypothetical protein
781	LD1	BHE82_RS02915	NZ_MIEP01000008	99015	99308	294	1	NA	hypothetical protein
781	MBSP-M3	MBSPM3_RS01045	NZ_CP015149	209979	210221	243	1	NA	hypothetical protein
794	De Villa	EXT02_RS01170	NZ_CP035949	240591	241508	918	1	NA	hypothetical protein
796	De Villa	EXT02_RS02320	NZ_CP035949	485836	486036	201	-1	NA	hypothetical protein
824	DY2014	PLY_2430	SRMC01000003	47180	47389	210	1	NA	putative secreted protein
824	OYV	OYV_RS02290	NZ_BBIY01000035	4525	4734	210	-1	NA	hypothetical protein
826	DY2014	PLY_3660	SRMC01000004	3605	3892	288	1	NA	putative secreted protein
826	OYV	OYV_RS02525	NZ_BBIY01000039	9708	9995	288	-1	NA	hypothetical protein
828	DY2014	PLY_1340	SRMC01000002	46021	46362	342	-1	NA	putative secreted protein with predicted NLS
828	OYV	OYV_RS02695	NZ_BBIY01000042	4395	4736	342	-1	NA	hypothetical protein
835	DY2014	PLY_5680	SRMC01000007	43713	45299	1587	-1	NA	putative secreted protein
835	OYV	OYV_RS04400	NZ_BBIY01000027	9840	11426	1587	-1	NA	AAA family ATPase
1046	DY2014	PLY_1860	SRMC01000003	2628	2795	168	-1	NA	putative secreted protein
1117	CYP	OL66_RS02415	NZ_JSWH01000115	561	845	285	-1	NA	effector protein	SAP05; located at the end of short contig, possibly truncated due to incomplete assembly
1151	CYP	OL66_RS02410	NZ_JSWH01000115	8	529	522	-1	NA	hypothetical protein
